# Unexpected arabinosylation after humanization of plant protein *N*-glycosylation

**DOI:** 10.1101/2021.12.17.473187

**Authors:** Lennard L. Bohlender, Juliana Parsons, Sebastian N. W. Hoernstein, Nina Bangert, Fernando Rodríguez-Jahnke, Ralf Reski, Eva L. Decker

**Author notes:** **Corresponding author:** Eva L. Decker, Plant Biotechnology, Faculty of Biology, University of Freiburg, Freiburg, Schaenzlestrasse 1, 79104 Freiburg, Germany.

## Abstract

As biopharmaceuticals, recombinant proteins have become indispensable tools in medicine. An increasing demand, not only in quantity but also in diversity, drives the constant development and improvement of production platforms. The *N*-glycosylation pattern on biopharmaceuticals plays an important role in activity, serum half-life and immunogenicity. Therefore, production platforms with tailored protein *N*-glycosylation are of great interest. Plant-based systems have already demonstrated their potential to produce pharmaceutically relevant recombinant proteins, although their *N*-glycan patterns differ from those in humans. Plants have shown great plasticity towards the manipulation of their glycosylation machinery, and some have already been glyco-engineered in order to avoid the attachment of plant-typical, putatively immunogenic sugar residues. This resulted in complex-type *N*-glycans with a core structure identical to the human one. Compared to humans, plants lack the ability to elongate these *N*-glycans with β1,4-linked galactoses and terminal sialic acids. However, these modifications, which require the activity of several mammalian enzymes, have already been achieved for *Nicotiana benthamiana* and the moss Physcomitrella. Here, we present the first step towards sialylation of recombinant glycoproteins in Physcomitrella, human β1,4-linked terminal *N*-glycan galactosylation, which was achieved by the introduction of a chimeric β1,4-galactosyltransferase (FTGT). This chimeric enzyme consists of the moss α1,4-fucosyltransferase transmembrane domain, fused to the catalytic domain of the human β1,4-galactosyltransferase. Stable FTGT expression led to the desired β1,4-galactosylation. However, additional pentoses of unknown identity were also observed. The nature of these pentoses was subsequently determined by Western blot and enzymatic digestion followed by mass spectrometric analysis and resulted in their identification as α-linked arabinoses. Since a pentosylation of β1,4-galactosylated *N*-glycans was reported earlier, e.g. on recombinant human erythropoietin produced in glyco-engineered *Nicotiana tabacum*, this phenomenon is of a more general importance for plant-based production platforms. Arabinoses, which are absent in humans, may prevent the full humanization of plant-derived products. Therefore, the identification of these pentoses as arabinoses is important as it creates the basis for their abolishment to ensure the production of safe biopharmaceuticals in plant-based systems.
