## Supplementary Table S1 for "Unexpected arabinosylation after humanization of plant protein *N*-glycosylation"

### Sheet: S1 Searched Glycopeptides
Supplementary Table S1. Calculated mass to charge ratios (m/z) of searched rhEPO glycopeptides derived from a trypsin/GluC double digest. M/z ratios are given for double (M2H), triple (M3H) and quadruple (M4H) charged glycopeptides. P: Pentose.
Glycopeptide	M2H	M3H	M4H
HCcamSLNENITVPDTK_AA	1625.6816 M2H	1084.1235 M3H	813.3445 M4H
HCcamSLNENITVPDTK_AA_2P	1757.7240 M2H	1172.1517 M3H	879.3656 M4H
HCcamSLNENITVPDTK_AA_3P	1823.7451 M2H	1216.1658 M3H	912.3762 M4H
HCcamSLNENITVPDTK_AA_4P	1889.7663 M2H	1260.1799 M3H	945.3868 M4H
HCcamSLNENITVPDTK_AA_5P	1955.7874 M2H	1304.1940 M3H	978.3974 M4H
HCcamSLNENITVPDTK_AA_P	1691.7028 M2H	1128.1376 M3H	846.3551 M4H
HCcamSLNENITVPDTK_GnA	1544.6553 M2H	1030.1059 M3H	772.8313 M4H
HCcamSLNENITVPDTK_GnA_2P	1676.6976 M2H	1118.1341 M3H	838.8524 M4H
HCcamSLNENITVPDTK_GnA_3P	1742.7187 M2H	1162.1482 M3H	871.8630 M4H
HCcamSLNENITVPDTK_GnA_4P	1808.7399 M2H	1206.1623 M3H	904.8736 M4H
HCcamSLNENITVPDTK_GnA_5P	1874.7610 M2H	1250.1764 M3H	937.8841 M4H
HCcamSLNENITVPDTK_GnA_P	1610.6764 M2H	1074.1200 M3H	805.8419 M4H
HCcamSLNENITVPDTK_GnGn	1463.6289 M2H	976.0883 M3H	732.3181 M4H
HCcamSLNENITVPDTK_MA	1443.1155 M2H	962.4128 M3H	722.0614 M4H
HCcamSLNENITVPDTK_MA_2P	1575.1579 M2H	1050.4410 M3H	788.0826 M4H
HCcamSLNENITVPDTK_MA_3P	1641.1790 M2H	1094.4551 M3H	821.0932 M4H
HCcamSLNENITVPDTK_MA_4P	1707.2002 M2H	1138.4692 M3H	854.1037 M4H
HCcamSLNENITVPDTK_MA_5P	1773.2213 M2H	1182.4833 M3H	887.1143 M4H
HCcamSLNENITVPDTK_MA_6P	1839.2425 M2H	1226.4974 M3H	920.1249 M4H
HCcamSLNENITVPDTK_MA_P	1509.1367 M2H	1006.4269 M3H	755.0720 M4H
HCcamSLNENITVPDTK_MGn	1362.0892 M2H	908.3952 M3H	681.5482 M4H
HCcamSLNENITVPDTK_MM	1260.5494 M2H	840.7021 M3H	630.7784 M4H
HCcamSLNENITVPDTK_Man4	1341.5759 M2H	894.7197 M3H	671.2916 M4H
HCcamSLNENITVPDTK_Man5	1422.6023 M2H	948.7373 M3H	711.8048 M4H
HCcamSLNENITVPDTK_Man5Gn	1524.1420 M2H	1016.4304 M3H	762.5746 M4H
HCcamSLNENITVPDTK_Man6	1503.6287 M2H	1002.7549 M3H	752.3180 M4H
HCcamSLNENITVPDTK_Man7	1584.6551 M2H	1056.7725 M3H	792.8312 M4H
HCcamSLNENITVPDTK_Man8	1665.6815 M2H	1110.7901 M3H	833.3444 M4H
HCcamSLNENITVPDTK_Man9	1746.7079 M2H	1164.8077 M3H	873.8576 M4H
HCcamSLNdENITVPDTK_AA	1626.1737 M2H	1084.4515 M3H	813.5905 M4H
HCcamSLNdENITVPDTK_AA_2P	1758.2160 M2H	1172.4797 M3H	879.6116 M4H
HCcamSLNdENITVPDTK_AA_3P	1824.2371 M2H	1216.4938 M3H	912.6222 M4H
HCcamSLNdENITVPDTK_AA_4P	1890.2583 M2H	1260.5079 M3H	945.6328 M4H
HCcamSLNdENITVPDTK_AA_5P	1956.2794 M2H	1304.5220 M3H	978.6434 M4H
HCcamSLNdENITVPDTK_AA_P	1692.1948 M2H	1128.4656 M3H	846.6011 M4H
HCcamSLNdENITVPDTK_GnA	1545.1473 M2H	1030.4339 M3H	773.0773 M4H
HCcamSLNdENITVPDTK_GnA_2P	1677.1896 M2H	1118.4621 M3H	839.0984 M4H
HCcamSLNdENITVPDTK_GnA_3P	1743.2107 M2H	1162.4762 M3H	872.1090 M4H
HCcamSLNdENITVPDTK_GnA_4P	1809.2319 M2H	1206.4903 M3H	905.1196 M4H
HCcamSLNdENITVPDTK_GnA_5P	1875.2530 M2H	1250.5044 M3H	938.1302 M4H
HCcamSLNdENITVPDTK_GnA_P	1611.1684 M2H	1074.4480 M3H	806.0879 M4H
HCcamSLNdENITVPDTK_GnGn	1464.1209 M2H	976.4163 M3H	732.5641 M4H
HCcamSLNdENITVPDTK_MA	1443.6076 M2H	962.7408 M3H	722.3074 M4H
HCcamSLNdENITVPDTK_MA_2P	1575.6499 M2H	1050.7690 M3H	788.3286 M4H
HCcamSLNdENITVPDTK_MA_3P	1641.6710 M2H	1094.7831 M3H	821.3392 M4H
HCcamSLNdENITVPDTK_MA_4P	1707.6922 M2H	1138.7972 M3H	854.3497 M4H
HCcamSLNdENITVPDTK_MA_5P	1773.7133 M2H	1182.8113 M3H	887.3603 M4H
HCcamSLNdENITVPDTK_MA_6P	1839.7345 M2H	1226.8254 M3H	920.3709 M4H
HCcamSLNdENITVPDTK_MA_P	1509.6287 M2H	1006.7549 M3H	755.3180 M4H
HCcamSLNdENITVPDTK_MGn	1362.5812 M2H	908.7232 M3H	681.7942 M4H
HCcamSLNdENITVPDTK_MM	1261.0415 M2H	841.0301 M3H	631.0244 M4H
HCcamSLNdENITVPDTK_Man4	1342.0679 M2H	895.0477 M3H	671.5376 M4H
HCcamSLNdENITVPDTK_Man5	1423.0943 M2H	949.0653 M3H	712.0508 M4H
HCcamSLNdENITVPDTK_Man5Gn	1524.6340 M2H	1016.7584 M3H	762.8206 M4H
HCcamSLNdENITVPDTK_Man6	1504.1207 M2H	1003.0829 M3H	752.5640 M4H
HCcamSLNdENITVPDTK_Man7	1585.1471 M2H	1057.1005 M3H	793.0772 M4H
HCcamSLNdENITVPDTK_Man8	1666.1735 M2H	1111.1181 M3H	833.5904 M4H
HCcamSLNdENITVPDTK_Man9	1747.1999 M2H	1165.1357 M3H	874.1036 M4H
AENITTGCcamAEHCcamSLNE_AA	1714.6659 M2H	1143.4464 M3H	857.8366 M4H
AENITTGCcamAEHCcamSLNE_AA_2P	1846.7082 M2H	1231.4746 M3H	923.8578 M4H
AENITTGCcamAEHCcamSLNE_AA_3P	1912.7294 M2H	1275.4887 M3H	956.8683 M4H
AENITTGCcamAEHCcamSLNE_AA_4P	1978.7505 M2H	1319.5028 M3H	989.8789 M4H
AENITTGCcamAEHCcamSLNE_AA_5P	2044.7717 M2H	1363.5169 M3H	1022.8895 M4H
AENITTGCcamAEHCcamSLNE_AA_P	1780.6870 M2H	1187.4605 M3H	890.8472 M4H
AENITTGCcamAEHCcamSLNE_GnA	1633.6395 M2H	1089.4288 M3H	817.3234 M4H
AENITTGCcamAEHCcamSLNE_GnA_2P	1765.6818 M2H	1177.4570 M3H	883.3446 M4H
AENITTGCcamAEHCcamSLNE_GnA_3P	1831.7030 M2H	1221.4711 M3H	916.3551 M4H
AENITTGCcamAEHCcamSLNE_GnA_4P	1897.7241 M2H	1265.4852 M3H	949.3657 M4H
AENITTGCcamAEHCcamSLNE_GnA_5P	1963.7452 M2H	1309.4993 M3H	982.3763 M4H
AENITTGCcamAEHCcamSLNE_GnA_P	1699.6607 M2H	1133.4429 M3H	850.3340 M4H
AENITTGCcamAEHCcamSLNE_GnGn	1552.6131 M2H	1035.4112 M3H	776.8102 M4H
AENITTGCcamAEHCcamSLNE_MA	1532.0998 M2H	1021.7356 M3H	766.5535 M4H
AENITTGCcamAEHCcamSLNE_MA_2P	1664.1421 M2H	1109.7638 M3H	832.5747 M4H
AENITTGCcamAEHCcamSLNE_MA_3P	1730.1633 M2H	1153.7779 M3H	865.5853 M4H
AENITTGCcamAEHCcamSLNE_MA_4P	1796.1844 M2H	1197.7920 M3H	898.5959 M4H
AENITTGCcamAEHCcamSLNE_MA_5P	1862.2056 M2H	1241.8061 M3H	931.6064 M4H
AENITTGCcamAEHCcamSLNE_MA_6P	1928.2267 M2H	1285.8202 M3H	964.6170 M4H
AENITTGCcamAEHCcamSLNE_MA_P	1598.1209 M2H	1065.7497 M3H	799.5641 M4H
AENITTGCcamAEHCcamSLNE_MGn	1451.0734 M2H	967.7180 M3H	726.0404 M4H
AENITTGCcamAEHCcamSLNE_MM	1349.5337 M2H	900.0249 M3H	675.2705 M4H
AENITTGCcamAEHCcamSLNE_Man4	1430.5601 M2H	954.0425 M3H	715.7837 M4H
AENITTGCcamAEHCcamSLNE_Man5	1511.5865 M2H	1008.0601 M3H	756.2969 M4H
AENITTGCcamAEHCcamSLNE_Man5Gn	1613.1262 M2H	1075.7532 M3H	807.0668 M4H
AENITTGCcamAEHCcamSLNE_Man6	1592.6129 M2H	1062.0777 M3H	796.8101 M4H
AENITTGCcamAEHCcamSLNE_Man7	1673.6393 M2H	1116.0953 M3H	837.3233 M4H
AENITTGCcamAEHCcamSLNE_Man8	1754.6657 M2H	1170.1129 M3H	877.8365 M4H
AENITTGCcamAEHCcamSLNE_Man9	1835.6921 M2H	1224.1305 M3H	918.3497 M4H
AENITTGCcamAE_AA	1344.5203 M2H	896.6826 M3H	672.7638 M4H
AENITTGCcamAE_AA_2P	1476.5626 M2H	984.7108 M3H	738.7850 M4H
AENITTGCcamAE_AA_3P	1542.5838 M2H	1028.7249 M3H	771.7955 M4H
AENITTGCcamAE_AA_4P	1608.6049 M2H	1072.7390 M3H	804.8061 M4H
AENITTGCcamAE_AA_5P	1674.6261 M2H	1116.7531 M3H	837.8167 M4H
AENITTGCcamAE_AA_P	1410.5415 M2H	940.6967 M3H	705.7744 M4H
AENITTGCcamAE_GnA	1263.4939 M2H	842.6650 M3H	632.2506 M4H
AENITTGCcamAE_GnA_2P	1395.5362 M2H	930.6932 M3H	698.2717 M4H
AENITTGCcamAE_GnA_3P	1461.5574 M2H	974.7073 M3H	731.2823 M4H
AENITTGCcamAE_GnA_4P	1527.5785 M2H	1018.7214 M3H	764.2929 M4H
AENITTGCcamAE_GnA_5P	1593.5997 M2H	1062.7355 M3H	797.3035 M4H
AENITTGCcamAE_GnA_P	1329.5150 M2H	886.6791 M3H	665.2612 M4H
AENITTGCcamAE_GnGn	1182.4675 M2H	788.6474 M3H	591.7374 M4H
AENITTGCcamAE_MA	1161.9542 M2H	774.9719 M3H	581.4808 M4H
AENITTGCcamAE_MA_2P	1293.9965 M2H	863.0001 M3H	647.5019 M4H
AENITTGCcamAE_MA_3P	1360.0177 M2H	907.0142 M3H	680.5125 M4H
AENITTGCcamAE_MA_4P	1426.0388 M2H	951.0283 M3H	713.5231 M4H
AENITTGCcamAE_MA_5P	1492.0600 M2H	995.0424 M3H	746.5336 M4H
AENITTGCcamAE_MA_6P	1558.0811 M2H	1039.0565 M3H	779.5442 M4H
AENITTGCcamAE_MA_P	1227.9754 M2H	818.9860 M3H	614.4913 M4H
AENITTGCcamAE_MGn	1080.9278 M2H	720.9543 M3H	540.9676 M4H
AENITTGCcamAE_MM	979.3881 M2H	653.2612 M3H	490.1977 M4H
AENITTGCcamAE_Man4	1060.4145 M2H	707.2788 M3H	530.7109 M4H
AENITTGCcamAE_Man5	1141.4409 M2H	761.2964 M3H	571.2241 M4H
AENITTGCcamAE_Man5Gn	1242.9806 M2H	828.9895 M3H	621.9940 M4H
AENITTGCcamAE_Man6	1222.4673 M2H	815.3140 M3H	611.7373 M4H
AENITTGCcamAE_Man7	1303.4937 M2H	869.3316 M3H	652.2505 M4H
AENITTGCcamAE_Man8	1384.5201 M2H	923.3492 M3H	692.7637 M4H
AENITTGCcamAE_Man9	1465.5465 M2H	977.3668 M3H	733.2769 M4H
EAENITTGCcamAEHCcamSLNE_AA	1779.1872 M2H	1186.4605 M3H	890.0972 M4H
EAENITTGCcamAEHCcamSLNE_AA_2P	1911.2295 M2H	1274.4887 M3H	956.1184 M4H
EAENITTGCcamAEHCcamSLNE_AA_3P	1977.2506 M2H	1318.5028 M3H	989.1290 M4H
EAENITTGCcamAEHCcamSLNE_AA_4P	2043.2717 M2H	1362.5169 M3H	1022.1395 M4H
EAENITTGCcamAEHCcamSLNE_AA_5P	2109.2929 M2H	1406.5310 M3H	1055.1501 M4H
EAENITTGCcamAEHCcamSLNE_AA_P	1845.2083 M2H	1230.4746 M3H	923.1078 M4H
EAENITTGCcamAEHCcamSLNE_GnA	1698.1608 M2H	1132.4429 M3H	849.5840 M4H
EAENITTGCcamAEHCcamSLNE_GnA_2P	1830.2031 M2H	1220.4711 M3H	915.6052 M4H
EAENITTGCcamAEHCcamSLNE_GnA_3P	1896.2242 M2H	1264.4852 M3H	948.6158 M4H
EAENITTGCcamAEHCcamSLNE_GnA_4P	1962.2454 M2H	1308.4993 M3H	981.6263 M4H
EAENITTGCcamAEHCcamSLNE_GnA_5P	2028.2665 M2H	1352.5134 M3H	1014.6369 M4H
EAENITTGCcamAEHCcamSLNE_GnA_P	1764.1819 M2H	1176.4570 M3H	882.5946 M4H
EAENITTGCcamAEHCcamSLNE_GnGn	1617.1344 M2H	1078.4253 M3H	809.0708 M4H
EAENITTGCcamAEHCcamSLNE_MA	1596.6211 M2H	1064.7498 M3H	798.8142 M4H
EAENITTGCcamAEHCcamSLNE_MA_2P	1728.6634 M2H	1152.7780 M3H	864.8353 M4H
EAENITTGCcamAEHCcamSLNE_MA_3P	1794.6845 M2H	1196.7921 M3H	897.8459 M4H
EAENITTGCcamAEHCcamSLNE_MA_4P	1860.7057 M2H	1240.8062 M3H	930.8565 M4H
EAENITTGCcamAEHCcamSLNE_MA_5P	1926.7268 M2H	1284.8203 M3H	963.8671 M4H
EAENITTGCcamAEHCcamSLNE_MA_6P	1992.7479 M2H	1328.8344 M3H	996.8776 M4H
EAENITTGCcamAEHCcamSLNE_MA_P	1662.6422 M2H	1108.7639 M3H	831.8248 M4H
EAENITTGCcamAEHCcamSLNE_MGn	1515.5947 M2H	1010.7322 M3H	758.3010 M4H
EAENITTGCcamAEHCcamSLNE_MM	1414.0550 M2H	943.0391 M3H	707.5311 M4H
EAENITTGCcamAEHCcamSLNE_Man4	1495.0813 M2H	997.0567 M3H	748.0443 M4H
EAENITTGCcamAEHCcamSLNE_Man5	1576.1078 M2H	1051.0743 M3H	788.5575 M4H
EAENITTGCcamAEHCcamSLNE_Man5Gn	1677.6474 M2H	1118.7674 M3H	839.3274 M4H
EAENITTGCcamAEHCcamSLNE_Man6	1657.1342 M2H	1105.0919 M3H	829.0707 M4H
EAENITTGCcamAEHCcamSLNE_Man7	1738.1606 M2H	1159.1095 M3H	869.5839 M4H
EAENITTGCcamAEHCcamSLNE_Man8	1819.1870 M2H	1213.1271 M3H	910.0971 M4H
EAENITTGCcamAEHCcamSLNE_Man9	1900.2133 M2H	1267.1447 M3H	950.6103 M4H
EAENITTGCcamAE_AA	1409.0416 M2H	939.6968 M3H	705.0245 M4H
EAENITTGCcamAE_AA_2P	1541.0839 M2H	1027.7250 M3H	771.0456 M4H
EAENITTGCcamAE_AA_3P	1607.1051 M2H	1071.7391 M3H	804.0562 M4H
EAENITTGCcamAE_AA_4P	1673.1262 M2H	1115.7532 M3H	837.0668 M4H
EAENITTGCcamAE_AA_5P	1739.1474 M2H	1159.7673 M3H	870.0773 M4H
EAENITTGCcamAE_AA_P	1475.0628 M2H	983.7109 M3H	738.0350 M4H
EAENITTGCcamAE_GnA	1328.0152 M2H	885.6792 M3H	664.5113 M4H
EAENITTGCcamAE_GnA_2P	1460.0575 M2H	973.7074 M3H	730.5324 M4H
EAENITTGCcamAE_GnA_3P	1526.0787 M2H	1017.7215 M3H	763.5430 M4H
EAENITTGCcamAE_GnA_4P	1592.0998 M2H	1061.7356 M3H	796.5536 M4H
EAENITTGCcamAE_GnA_5P	1658.1209 M2H	1105.7497 M3H	829.5641 M4H
EAENITTGCcamAE_GnA_P	1394.0364 M2H	929.6933 M3H	697.5218 M4H
EAENITTGCcamAE_GnGn	1246.9888 M2H	831.6616 M3H	623.9981 M4H
EAENITTGCcamAE_MA	1226.4755 M2H	817.9861 M3H	613.7414 M4H
EAENITTGCcamAE_MA_2P	1358.5178 M2H	906.0143 M3H	679.7626 M4H
EAENITTGCcamAE_MA_3P	1424.5390 M2H	950.0284 M3H	712.7731 M4H
EAENITTGCcamAE_MA_4P	1490.5601 M2H	994.0425 M3H	745.7837 M4H
EAENITTGCcamAE_MA_5P	1556.5813 M2H	1038.0566 M3H	778.7943 M4H
EAENITTGCcamAE_MA_6P	1622.6024 M2H	1082.0707 M3H	811.8049 M4H
EAENITTGCcamAE_MA_P	1292.4967 M2H	862.0002 M3H	646.7520 M4H
EAENITTGCcamAE_MGn	1145.4491 M2H	763.9685 M3H	573.2282 M4H
EAENITTGCcamAE_MM	1043.9094 M2H	696.2754 M3H	522.4583 M4H
EAENITTGCcamAE_Man4	1124.9358 M2H	750.2930 M3H	562.9716 M4H
EAENITTGCcamAE_Man5	1205.9622 M2H	804.3106 M3H	603.4848 M4H
EAENITTGCcamAE_Man5Gn	1307.5019 M2H	872.0037 M3H	654.2546 M4H
EAENITTGCcamAE_Man6	1286.9886 M2H	858.3282 M3H	643.9980 M4H
EAENITTGCcamAE_Man7	1368.0150 M2H	912.3458 M3H	684.5112 M4H
EAENITTGCcamAE_Man8	1449.0414 M2H	966.3634 M3H	725.0244 M4H
EAENITTGCcamAE_Man9	1530.0678 M2H	1020.3810 M3H	765.5376 M4H
GQALLVNSSQPWEPLQLHVDK_AA	1991.4147 M2H	1327.9455 M3H	996.2110 M4H
GQALLVNSSQPWEPLQLHVDK_AA_2P	2123.4570 M2H	1415.9737 M3H	1062.2321 M4H
GQALLVNSSQPWEPLQLHVDK_AA_3P	2189.4781 M2H	1459.9878 M3H	1095.2427 M4H
GQALLVNSSQPWEPLQLHVDK_AA_4P	2255.4993 M2H	1504.0019 M3H	1128.2533 M4H
GQALLVNSSQPWEPLQLHVDK_AA_5P	2321.5204 M2H	1548.0160 M3H	1161.2638 M4H
GQALLVNSSQPWEPLQLHVDK_AA_P	2057.4358 M2H	1371.9596 M3H	1029.2215 M4H
GQALLVNSSQPWEPLQLHVDK_GnA	1910.3883 M2H	1273.9279 M3H	955.6978 M4H
GQALLVNSSQPWEPLQLHVDK_GnA_2P	2042.4306 M2H	1361.9561 M3H	1021.7189 M4H
GQALLVNSSQPWEPLQLHVDK_GnA_3P	2108.4517 M2H	1405.9702 M3H	1054.7295 M4H
GQALLVNSSQPWEPLQLHVDK_GnA_4P	2174.4729 M2H	1449.9843 M3H	1087.7401 M4H
GQALLVNSSQPWEPLQLHVDK_GnA_5P	2240.4940 M2H	1493.9984 M3H	1120.7506 M4H
GQALLVNSSQPWEPLQLHVDK_GnA_P	1976.4094 M2H	1317.9420 M3H	988.7083 M4H
GQALLVNSSQPWEPLQLHVDK_GnGn	1829.3619 M2H	1219.9103 M3H	915.1846 M4H
GQALLVNSSQPWEPLQLHVDK_MA	1808.8486 M2H	1206.2348 M3H	904.9279 M4H
GQALLVNSSQPWEPLQLHVDK_MA_2P	1940.8909 M2H	1294.2630 M3H	970.9491 M4H
GQALLVNSSQPWEPLQLHVDK_MA_3P	2006.9120 M2H	1338.2771 M3H	1003.9597 M4H
GQALLVNSSQPWEPLQLHVDK_MA_4P	2072.9332 M2H	1382.2912 M3H	1036.9702 M4H
GQALLVNSSQPWEPLQLHVDK_MA_5P	2138.9543 M2H	1426.3053 M3H	1069.9808 M4H
GQALLVNSSQPWEPLQLHVDK_MA_6P	2204.9755 M2H	1470.3194 M3H	1102.9914 M4H
GQALLVNSSQPWEPLQLHVDK_MA_P	1874.8697 M2H	1250.2489 M3H	937.9385 M4H
GQALLVNSSQPWEPLQLHVDK_MGn	1727.8222 M2H	1152.2172 M3H	864.4147 M4H
GQALLVNSSQPWEPLQLHVDK_MM	1626.2825 M2H	1084.5241 M3H	813.6449 M4H
GQALLVNSSQPWEPLQLHVDK_Man4	1707.3089 M2H	1138.5417 M3H	854.1581 M4H
GQALLVNSSQPWEPLQLHVDK_Man5	1788.3353 M2H	1192.5593 M3H	894.6713 M4H
GQALLVNSSQPWEPLQLHVDK_Man5Gn	1889.8750 M2H	1260.2524 M3H	945.4411 M4H
GQALLVNSSQPWEPLQLHVDK_Man6	1869.3617 M2H	1246.5769 M3H	935.1845 M4H
GQALLVNSSQPWEPLQLHVDK_Man7	1950.3881 M2H	1300.5945 M3H	975.6977 M4H
GQALLVNSSQPWEPLQLHVDK_Man8	2031.4145 M2H	1354.6121 M3H	1016.2109 M4H
GQALLVNSSQPWEPLQLHVDK_Man9	2112.4409 M2H	1408.6297 M3H	1056.7241 M4H
GQALLVNSSQPhypWEPLQLHVDK_AA	1999.4121 M2H	1333.2772 M3H	1000.2097 M4H
GQALLVNSSQPhypWEPLQLHVDK_AA_2P	2131.4544 M2H	1421.3054 M3H	1066.2308 M4H
GQALLVNSSQPhypWEPLQLHVDK_AA_3P	2197.4756 M2H	1465.3195 M3H	1099.2414 M4H
GQALLVNSSQPhypWEPLQLHVDK_AA_4P	2263.4967 M2H	1509.3336 M3H	1132.2520 M4H
GQALLVNSSQPhypWEPLQLHVDK_AA_5P	2329.5178 M2H	1553.3477 M3H	1165.2626 M4H
GQALLVNSSQPhypWEPLQLHVDK_AA_P	2065.4333 M2H	1377.2913 M3H	1033.2203 M4H
GQALLVNSSQPhypWEPLQLHVDK_GnA	1918.3857 M2H	1279.2596 M3H	959.6965 M4H
GQALLVNSSQPhypWEPLQLHVDK_GnA_2P	2050.4280 M2H	1367.2878 M3H	1025.7176 M4H
GQALLVNSSQPhypWEPLQLHVDK_GnA_3P	2116.4491 M2H	1411.3019 M3H	1058.7282 M4H
GQALLVNSSQPhypWEPLQLHVDK_GnA_4P	2182.4703 M2H	1455.3160 M3H	1091.7388 M4H
GQALLVNSSQPhypWEPLQLHVDK_GnA_5P	2248.4914 M2H	1499.3301 M3H	1124.7494 M4H
GQALLVNSSQPhypWEPLQLHVDK_GnA_P	1984.4068 M2H	1323.2737 M3H	992.7071 M4H
GQALLVNSSQPhypWEPLQLHVDK_GnGn	1837.3593 M2H	1225.2420 M3H	919.1833 M4H
GQALLVNSSQPhypWEPLQLHVDK_MA	1816.8460 M2H	1211.5664 M3H	908.9266 M4H
GQALLVNSSQPhypWEPLQLHVDK_MA_2P	1948.8883 M2H	1299.5946 M3H	974.9478 M4H
GQALLVNSSQPhypWEPLQLHVDK_MA_3P	2014.9095 M2H	1343.6087 M3H	1007.9584 M4H
GQALLVNSSQPhypWEPLQLHVDK_MA_4P	2080.9306 M2H	1387.6228 M3H	1040.9689 M4H
GQALLVNSSQPhypWEPLQLHVDK_MA_5P	2146.9518 M2H	1431.6369 M3H	1073.9795 M4H
GQALLVNSSQPhypWEPLQLHVDK_MA_6P	2212.9729 M2H	1475.6510 M3H	1106.9901 M4H
GQALLVNSSQPhypWEPLQLHVDK_MA_P	1882.8672 M2H	1255.5805 M3H	941.9372 M4H
GQALLVNSSQPhypWEPLQLHVDK_MGn	1735.8196 M2H	1157.5488 M3H	868.4135 M4H
GQALLVNSSQPhypWEPLQLHVDK_MM	1634.2799 M2H	1089.8557 M3H	817.6436 M4H
GQALLVNSSQPhypWEPLQLHVDK_Man4	1715.3063 M2H	1143.8733 M3H	858.1568 M4H
GQALLVNSSQPhypWEPLQLHVDK_Man5	1796.3327 M2H	1197.8909 M3H	898.6700 M4H
GQALLVNSSQPhypWEPLQLHVDK_Man5Gn	1897.8724 M2H	1265.5840 M3H	949.4398 M4H
GQALLVNSSQPhypWEPLQLHVDK_Man6	1877.3591 M2H	1251.9085 M3H	939.1832 M4H
GQALLVNSSQPhypWEPLQLHVDK_Man7	1958.3855 M2H	1305.9261 M3H	979.6964 M4H
GQALLVNSSQPhypWEPLQLHVDK_Man8	2039.4119 M2H	1359.9437 M3H	1020.2096 M4H
GQALLVNSSQPhypWEPLQLHVDK_Man9	2120.4383 M2H	1413.9613 M3H	1060.7228 M4H
GQALLVNSSQPhypWEPhypLQLHVDK_AA	2007.4096 M2H	1338.6088 M3H	1004.2084 M4H
GQALLVNSSQPhypWEPhypLQLHVDK_AA_2P	2139.4518 M2H	1426.6370 M3H	1070.2296 M4H
GQALLVNSSQPhypWEPhypLQLHVDK_AA_3P	2205.4730 M2H	1470.6511 M3H	1103.2401 M4H
GQALLVNSSQPhypWEPhypLQLHVDK_AA_4P	2271.4941 M2H	1514.6652 M3H	1136.2507 M4H
GQALLVNSSQPhypWEPhypLQLHVDK_AA_5P	2337.5153 M2H	1558.6793 M3H	1169.2613 M4H
GQALLVNSSQPhypWEPhypLQLHVDK_AA_P	2073.4307 M2H	1382.6229 M3H	1037.2190 M4H
GQALLVNSSQPhypWEPhypLQLHVDK_GnA	1926.3832 M2H	1284.5912 M3H	963.6952 M4H
GQALLVNSSQPhypWEPhypLQLHVDK_GnA_2P	2058.4255 M2H	1372.6194 M3H	1029.7164 M4H
GQALLVNSSQPhypWEPhypLQLHVDK_GnA_3P	2124.4466 M2H	1416.6335 M3H	1062.7269 M4H
GQALLVNSSQPhypWEPhypLQLHVDK_GnA_4P	2190.4678 M2H	1460.6476 M3H	1095.7375 M4H
GQALLVNSSQPhypWEPhypLQLHVDK_GnA_5P	2256.4889 M2H	1504.6617 M3H	1128.7481 M4H
GQALLVNSSQPhypWEPhypLQLHVDK_GnA_P	1992.4043 M2H	1328.6053 M3H	996.7058 M4H
GQALLVNSSQPhypWEPhypLQLHVDK_GnGn	1845.3568 M2H	1230.5736 M3H	923.1820 M4H
GQALLVNSSQPhypWEPhypLQLHVDK_MA	1824.8435 M2H	1216.8981 M3H	912.9254 M4H
GQALLVNSSQPhypWEPhypLQLHVDK_MA_2P	1956.8858 M2H	1304.9263 M3H	978.9465 M4H
GQALLVNSSQPhypWEPhypLQLHVDK_MA_3P	2022.9069 M2H	1348.9404 M3H	1011.9571 M4H
GQALLVNSSQPhypWEPhypLQLHVDK_MA_4P	2088.9280 M2H	1392.9545 M3H	1044.9677 M4H
GQALLVNSSQPhypWEPhypLQLHVDK_MA_5P	2154.9492 M2H	1436.9686 M3H	1077.9782 M4H
GQALLVNSSQPhypWEPhypLQLHVDK_MA_6P	2220.9704 M2H	1480.9827 M3H	1110.9888 M4H
GQALLVNSSQPhypWEPhypLQLHVDK_MA_P	1890.8646 M2H	1260.9122 M3H	945.9360 M4H
GQALLVNSSQPhypWEPhypLQLHVDK_MGn	1743.8171 M2H	1162.8805 M3H	872.4122 M4H
GQALLVNSSQPhypWEPhypLQLHVDK_MM	1642.2774 M2H	1095.1873 M3H	821.6423 M4H
GQALLVNSSQPhypWEPhypLQLHVDK_Man4	1723.3038 M2H	1149.2049 M3H	862.1555 M4H
GQALLVNSSQPhypWEPhypLQLHVDK_Man5	1804.3302 M2H	1203.2225 M3H	902.6687 M4H
GQALLVNSSQPhypWEPhypLQLHVDK_Man5Gn	1905.8699 M2H	1270.9157 M3H	953.4386 M4H
GQALLVNSSQPhypWEPhypLQLHVDK_Man6	1885.3565 M2H	1257.2401 M3H	943.1819 M4H
GQALLVNSSQPhypWEPhypLQLHVDK_Man7	1966.3830 M2H	1311.2577 M3H	983.6951 M4H
GQALLVNSSQPhypWEPhypLQLHVDK_Man8	2047.4094 M2H	1365.2753 M3H	1024.2083 M4H
GQALLVNSSQPhypWEPhypLQLHVDK_Man9	2128.4358 M2H	1419.2929 M3H	1064.7215 M4H
NITTGCcamAE_AA	1244.4805 M2H	829.9894 M3H	622.7439 M4H
NITTGCcamAE_AA_2P	1376.5228 M2H	918.0176 M3H	688.7650 M4H
NITTGCcamAE_AA_3P	1442.5439 M2H	962.0317 M3H	721.7756 M4H
NITTGCcamAE_AA_4P	1508.5650 M2H	1006.0458 M3H	754.7862 M4H
NITTGCcamAE_AA_5P	1574.5862 M2H	1050.0599 M3H	787.7967 M4H
NITTGCcamAE_AA_P	1310.5016 M2H	874.0035 M3H	655.7545 M4H
NITTGCcamAE_GnA	1163.4541 M2H	775.9718 M3H	582.2307 M4H
NITTGCcamAE_GnA_2P	1295.4964 M2H	864.0000 M3H	648.2518 M4H
NITTGCcamAE_GnA_3P	1361.5175 M2H	908.0141 M3H	681.2624 M4H
NITTGCcamAE_GnA_4P	1427.5387 M2H	952.0282 M3H	714.2730 M4H
NITTGCcamAE_GnA_5P	1493.5598 M2H	996.0423 M3H	747.2835 M4H
NITTGCcamAE_GnA_P	1229.4752 M2H	819.9859 M3H	615.2413 M4H
NITTGCcamAE_GnGn	1082.4277 M2H	721.9542 M3H	541.7175 M4H
NITTGCcamAE_MA	1061.9144 M2H	708.2787 M3H	531.4608 M4H
NITTGCcamAE_MA_2P	1193.9567 M2H	796.3069 M3H	597.4820 M4H
NITTGCcamAE_MA_3P	1259.9778 M2H	840.3210 M3H	630.4926 M4H
NITTGCcamAE_MA_4P	1325.9990 M2H	884.3351 M3H	663.5031 M4H
NITTGCcamAE_MA_5P	1392.0201 M2H	928.3492 M3H	696.5137 M4H
NITTGCcamAE_MA_6P	1458.0412 M2H	972.3633 M3H	729.5243 M4H
NITTGCcamAE_MA_P	1127.9355 M2H	752.2928 M3H	564.4714 M4H
NITTGCcamAE_MGn	980.8879 M2H	654.2611 M3H	490.9476 M4H
NITTGCcamAE_MM	879.3482 M2H	586.5679 M3H	440.1778 M4H
NITTGCcamAE_Man4	960.3746 M2H	640.5855 M3H	480.6910 M4H
NITTGCcamAE_Man5	1041.4011 M2H	694.6031 M3H	521.2042 M4H
NITTGCcamAE_Man5Gn	1142.9407 M2H	762.2963 M3H	571.9740 M4H
NITTGCcamAE_Man6	1122.4275 M2H	748.6207 M3H	561.7174 M4H
NITTGCcamAE_Man7	1203.4539 M2H	802.6383 M3H	602.2306 M4H
NITTGCcamAE_Man8	1284.4803 M2H	856.6559 M3H	642.7438 M4H
NITTGCcamAE_Man9	1365.5067 M2H	910.6735 M3H	683.2570 M4H
NITVPDTK_AA	1255.5361 M2H	837.3598 M3H	628.2717 M4H
NITVPDTK_AA_2P	1387.5784 M2H	925.3880 M3H	694.2928 M4H
NITVPDTK_AA_3P	1453.5995 M2H	969.4021 M3H	727.3034 M4H
NITVPDTK_AA_4P	1519.6207 M2H	1013.4162 M3H	760.3140 M4H
NITVPDTK_AA_5P	1585.6418 M2H	1057.4303 M3H	793.3246 M4H
NITVPDTK_AA_P	1321.5572 M2H	881.3739 M3H	661.2823 M4H
NITVPDTK_GnA	1174.5097 M2H	783.3422 M3H	587.7585 M4H
NITVPDTK_GnA_2P	1306.5520 M2H	871.3704 M3H	653.7796 M4H
NITVPDTK_GnA_3P	1372.5731 M2H	915.3845 M3H	686.7902 M4H
NITVPDTK_GnA_4P	1438.5943 M2H	959.3986 M3H	719.8008 M4H
NITVPDTK_GnA_5P	1504.6154 M2H	1003.4127 M3H	752.8114 M4H
NITVPDTK_GnA_P	1240.5308 M2H	827.3563 M3H	620.7690 M4H
NITVPDTK_GnGn	1093.4833 M2H	729.3246 M3H	547.2453 M4H
NITVPDTK_MA	1072.9700 M2H	715.6491 M3H	536.9886 M4H
NITVPDTK_MA_2P	1205.0123 M2H	803.6773 M3H	603.0098 M4H
NITVPDTK_MA_3P	1271.0334 M2H	847.6914 M3H	636.0204 M4H
NITVPDTK_MA_4P	1337.0546 M2H	891.7055 M3H	669.0309 M4H
NITVPDTK_MA_5P	1403.0757 M2H	935.7196 M3H	702.0415 M4H
NITVPDTK_MA_6P	1469.0969 M2H	979.7337 M3H	735.0521 M4H
NITVPDTK_MA_P	1138.9911 M2H	759.6632 M3H	569.9992 M4H
NITVPDTK_MGn	991.9436 M2H	661.6315 M3H	496.4754 M4H
NITVPDTK_MM	890.4039 M2H	593.9383 M3H	445.7056 M4H
NITVPDTK_Man4	971.4303 M2H	647.9559 M3H	486.2188 M4H
NITVPDTK_Man5	1052.4567 M2H	701.9735 M3H	526.7320 M4H
NITVPDTK_Man5Gn	1153.9964 M2H	769.6667 M3H	577.5018 M4H
NITVPDTK_Man6	1133.4831 M2H	755.9911 M3H	567.2452 M4H
NITVPDTK_Man7	1214.5095 M2H	810.0087 M3H	607.7584 M4H
NITVPDTK_Man8	1295.5359 M2H	864.0263 M3H	648.2716 M4H
NITVPDTK_Man9	1376.5623 M2H	918.0439 M3H	688.7848 M4H
