## Supplementary Table S2 for "Unexpected arabinosylation after humanization of plant protein *N*-glycosylation"

### Sheet: S2 Identified Glycopeptides
Supplementary Table S2. List of glycopeptides identified in samples measured on the Q-TOF instrument, the list of all searched glycopeptides is available in Supplementary Table S1. P: Pentose
Line	mgf file	Raw_data_file	Scan	Nr_of_summed_scans	Glycopeptide	M_observed	M_calc	ppm	Charge	Intensity	Retention time [sec]	Retention time [min]	Nr of fragment ions	matched fragment ions	Peptide Backbone [M+H+]	Peptide Backbone + GlcNac [M+H+]	Peptide Backbone + 2GlcNac [M+H+]	matched b-ions	matched y-ions
I10	I10_0760_QTOF_11663_TrypGluC	0760_QTOF_11663.d	3299-3355	5	HCcamSLNENITVPDTK_GnGn	976.096	976.088	-7.80667	3	3.77436e+06	996.531-1024.714	16.609-17.079	7	126.056340,144.071910,168.072130,186.082260,204.091340,366.142730,528.196930	NA	1830.87	2033.94	b1:138.06621;b2:298.09686	y2:248.16051;y4:460.24023;y5:559.30865;y6:660.35633
I10	I10_0760_QTOF_11663_TrypGluC	0760_QTOF_11663.d	2823-2839	2	AENITTGCcamAE_GnA	842.669	842.665	-4.74684	3	89555.8	749.763-758.129	12.496-12.635	6	126.055200,168.068540,186.079280,204.089270,366.140780,528.190350	1065.45	1268.52	1471.59	b8:847.3615;b9:918.39862	y1:148.06046;y4:436.1497;y5:537.19738;y6:638.24506;y7:751.32913;y8:865.37206
I10	I10_0760_QTOF_11663_TrypGluC	0760_QTOF_11663.d	4533	1	GQALLVNSSQPhypWEPLQLHVDK_GnGn	735.549	735.548	-0.815718	5	85581.3	1602.52	26.709	6	126.049170,168.057660,186.067020,204.080090,366.130420,528.171050	NA	2578.22	2781.31	b2:186.08735	y11:1377.67039
I10	I10_0760_QTOF_11663_TrypGluC	0760_QTOF_11663.d	2720	1	NITTGCcamAE_GnGn	721.953	721.954	1.60675	3	31326.8	695.862	11.598	8	126.051930,144.063610,168.063350,186.070190,204.081780,366.129460,528.188350,762.300420	865.354	1068.43	NA	b6:647.28178;b7:718.3189	y3:379.12823;y5:537.19738;y6:638.24506
I10	I10_0760_QTOF_11663_TrypGluC	0760_QTOF_11663.d	2890-2916	2	EAENITTGCcamAE_MGn	1145.45	1145.45	-3.14287	2	76055.3	784.849-798.412	13.081-13.307	5	126.054320,168.067680,186.081860,204.085930,366.138980	1194.48	1397.57	1600.66	b4:444.17255;b7:759.35198	y6:638.24506;y7:751.32913
I10	I10_0760_QTOF_11663_TrypGluC	0760_QTOF_11663.d	4361	1	GQALLVNSSQPhypWEPLQLHVDK_GnGn	1225.26	1225.24	-11.9976	3	81451	1519.43	25.324	7	126.055990,144.069320,168.068720,186.077830,204.089130,366.138390,528.210140	NA	2578.32	2781.43	b2:186.08735	y8:949.5466
I10	I10_0760_QTOF_11663_TrypGluC	0760_QTOF_11663.d	3308-3362	5	HCcamSLNENITVPDTK_GnGn	732.324	732.318	-8.68475	4	970144	1000.704-1028.389	16.678-17.140	7	126.055220,144.070960,168.071240,186.082150,204.090020,366.140990,528.193280	NA	1830.84	2033.93	b1:138.06621	y2:248.16051;y4:460.24023
I10	I10_0760_QTOF_11663_TrypGluC	0760_QTOF_11663.d	3003-3027	3	NITVPDTK_GnGn	1093.49	1093.48	-3.10933	2	238093	843.927-856.474	14.065-14.275	7	126.055920,144.065800,168.070260,186.081660,204.090710,366.138110,528.199770	887.487	1090.56	1293.63	b2:228.1343;b6:640.33012	y2:248.16051;y4:460.24023;y5:559.30865;y6:660.35633
I10	I10_0760_QTOF_11663_TrypGluC	0760_QTOF_11663.d	4523-4601	4	GQALLVNSSQPhypWEPLQLHVDK_GnGn	1225.25	1225.24	-5.54992	3	254105	1597.831-1635.292	26.631-27.255	6	126.055450,168.071230,186.080640,204.088590,366.142130,528.200010	2375.23	2578.31	2781.39	b2:186.08735;b5:483.29261;b6:582.36103	y11:1377.67039;y11:1377.67039;y8:949.5466
I10	I10_0760_QTOF_11663_TrypGluC	0760_QTOF_11663.d	2872-2895	3	EAENITTGCcamAE_GnA	885.685	885.679	-6.50348	3	181056	775.404-787.448	12.923-13.124	7	126.055010,144.071510,168.070410,186.081960,204.089420,366.140210,528.193910	1194.49	1397.57	1600.66	b10:1047.44122;b3:330.12962;b5:557.25662;b6:658.3043;b7:759.35198;b9:976.4041	y3:379.12823;y3:379.12823;y4:436.1497;y5:537.19738;y6:638.24506;y7:751.32913
I10	I10_0760_QTOF_11663_TrypGluC	0760_QTOF_11663.d	4553-4567	2	GQALLVNSSQPhypWEPhypLQLHVDK_GnGn	1230.59	1230.57	-9.4265	3	283750	1611.874-1618.645	26.865-26.977	7	126.057830,144.071220,168.074740,186.082570,204.092220,366.150210,528.198830	2391.28	2594.35	2797.44	b2:186.08735;b6:582.36103
I10	I10_0760_QTOF_11663_TrypGluC	0760_QTOF_11663.d	2814-2850	5	AENITTGCcamAE_GnGn	788.651	788.647	-4.13366	3	1.03746e+06	745.073-763.898	12.418-12.732	7	126.055900,144.071990,168.072260,186.081860,204.090990,366.143420,528.198040	1065.45	1268.53	1471.63	b4:428.21402;b6:630.30938;b7:687.33085;b8:847.3615;b9:918.39862	y1:148.06046;y3:379.12823;y4:436.1497;y5:537.19738;y6:638.24506;y7:751.32913;y8:865.37206
I10	I10_0760_QTOF_11663_TrypGluC	0760_QTOF_11663.d	3008	1	NITVPDTK_GnA	783.345	783.342	-3.26805	3	58495.6	846.525	14.109	7	126.055840,144.063010,168.064240,186.076890,204.087630,366.141060,528.184770	887.481	1090.56	1293.63		y2:248.16051;y4:460.24023;y6:660.35633
I10	I10_0760_QTOF_11663_TrypGluC	0760_QTOF_11663.d	3315-3354	4	HCcamSLNENITVPDTK_GnGn	1463.63	1463.63	-2.18635	2	368733	1004.058-1024.207	16.734-17.070	6	126.055050,168.068630,186.082240,204.089670,366.137860,528.185840	1627.76	1830.85	2033.95	b1:138.06621;b2:298.09686;b5:612.25589	y2:248.16051;y4:460.24023;y5:559.30865;y6:660.35633
I10	I10_0760_QTOF_11663_TrypGluC	0760_QTOF_11663.d	3309-3343	3	HCcamSLNENITVPDTK_GnA	1030.11	1030.11	-8.54281	3	363066	1001.211-1018.439	16.687-16.974	7	126.055720,144.069490,168.070780,186.082240,204.089630,366.142320,528.195210	NA	1830.85	2033.94	b1:138.06621	y2:248.16051;y4:460.24023;y5:559.30865;y6:660.35633
I10	I10_0760_QTOF_11663_TrypGluC	0760_QTOF_11663.d	2820-2835	2	AENITTGCcamAE_GnGn	1182.47	1182.47	-2.28336	2	164894	748.179-756.038	12.470-12.601	7	126.054650,144.065320,168.066370,186.079030,204.087570,366.132030,528.185250	1065.43	1268.51	1471.57	b4:428.21402;b6:630.30938;b8:847.3615;b9:918.39862	y3:379.12823;y4:436.1497;y5:537.19738;y6:638.24506;y7:751.32913;y8:865.37206
I10	I10_0760_QTOF_11663_TrypGluC	0760_QTOF_11663.d	3378-3432	4	HCcamSLNdENITVPDTK_GnGn	976.425	976.416	-9.09448	3	501860	1036.173-1062.776	17.270-17.713	7	126.056210,144.072610,168.062610,186.082550,204.090580,366.142500,528.195510	NA	1831.85	2034.91	b1:138.06621;b2:298.09686;b5:613.23991	y2:248.16051;y4:460.24023;y5:559.30865;y6:660.35633
I10	I10_0760_QTOF_11663_TrypGluC	0760_QTOF_11663.d	3344-3360	2	HCcamSLNENITVPDTK_MGn	908.401	908.395	-6.73716	3	126707	1018.946-1027.312	16.982-17.122	6	126.054470,168.069840,186.084030,204.089830,366.142380,528.191650	NA	1830.86	2033.95	b1:138.06621;b2:298.09686	y2:248.16051;y4:460.24023;y6:660.35633
I10	I10_0760_QTOF_11663_TrypGluC	0760_QTOF_11663.d	2780-2867	2	EAENITTGCcamAE_AA	939.7	939.697	-3.85231	3	66919.6	727.254-772.805	12.121-12.880	6	126.055570,168.072160,186.094010,204.089670,366.139590,528.193970	1194.49	1397.56	1600.72	b10:1047.44122;b5:557.25662	y4:436.1497;y5:537.19738;y6:638.24506;y7:751.32913;y8:865.37206
I10	I10_0760_QTOF_11663_TrypGluC	0760_QTOF_11663.d	2876-2906	4	EAENITTGCcamAE_GnGn	831.667	831.662	-6.91387	3	1.39576e+06	777.498-793.215	12.958-13.220	7	126.055930,144.071870,168.071010,186.082070,204.090960,366.141490,528.195890	1194.5	1397.57	1600.67	b10:1047.44122;b5:557.25662;b6:658.3043;b7:759.35198;b8:816.37345;b9:976.4041	y3:379.12823;y4:436.1497;y5:537.19738;y6:638.24506;y7:751.32913
I10	I10_0760_QTOF_11663_TrypGluC	0760_QTOF_11663.d	2871	1	EAENITTGCcamAE_AA_2P	1027.73	1027.72	-9.34102	3	29991.6	774.897	12.915	7	168.067420,186.080730,204.088830,366.144770,498.194830,528.203480,630.224340	1194.55	1397.59	NA		y4:436.1497;y6:638.24506
I10	I10_0760_QTOF_11663_TrypGluC	0760_QTOF_11663.d	3000-3026	3	NITVPDTK_GnGn	729.329	729.325	-6.07411	3	653735	842.343-855.967	14.039-14.266	7	126.055240,144.071100,168.070000,186.080890,204.089770,366.139500,528.189160	887.484	1090.56	1293.64		y2:248.16051;y4:460.24023;y5:559.30865;y6:660.35633
I10	I10_0760_QTOF_11663_TrypGluC	0760_QTOF_11663.d	4863	1	GQALLVNSSQPhypWEPhypLQLHVDK_GnGn	1230.59	1230.57	-12.7583	3	35220	1766.56	29.443	6	126.058030,168.074860,186.085180,204.093330,366.164090,528.211440	NA	2594.38	NA	b2:186.08735;b6:582.36103
I10	I10_0760_QTOF_11663_TrypGluC	0760_QTOF_11663.d	4700-4722	3	GQALLVNSSQPWEPLQLHVDK_GnA	1273.95	1273.93	-14.679	3	247880	1682.938-1693.633	28.049-28.227	6	126.058410,168.075440,186.083000,204.091470,366.146110,528.197410	2359.31	2562.35	NA	b2:186.08735	y11:1361.72129;y8:949.5466
I10	I10_0760_QTOF_11663_TrypGluC	0760_QTOF_11663.d	3007-3020	2	NITVPDTK_MGn	991.945	991.944	-1.26015	2	58210.6	846.018-852.799	14.100-14.213	5	126.055780,168.062570,186.082820,204.092930,366.147630	887.462	1090.56	1293.63		y2:248.16051;y4:460.24023
I10	I10_0760_QTOF_11663_TrypGluC	0760_QTOF_11663.d	4718-4751	3	GQALLVNSSQPWEPLQLHVDK_MGn	1152.23	1152.22	-13.4523	3	182148	1691.8-1708.263	28.197-28.471	6	126.056810,168.073070,186.083090,204.090210,366.146740,528.188040	2359.29	2562.35	NA	b2:186.08735
I10	I10_0760_QTOF_11663_TrypGluC	0760_QTOF_11663.d	3298	1	HCcamSLNENITVPDTK_GnA	772.839	772.831	-10.5586	4	120768	996.024	16.6	6	126.057180,168.069540,186.082700,204.092910,366.152320,528.204880	NA	1830.92	2033.94	b1:138.06621	y4:460.24023
I10	I10_0760_QTOF_11663_TrypGluC	0760_QTOF_11663.d	4360-4376	2	GQALLVNSSQPhypWEPLQLHVDK_GnGn	919.194	919.183	-11.347	4	255477	1518.921-1526.448	25.315-25.441	7	126.057360,144.075950,168.072220,186.084320,204.092130,366.148970,528.189430	NA	2578.35	2781.39	b2:186.08735
I10	I10_0760_QTOF_11663_TrypGluC	0760_QTOF_11663.d	2874-2904	3	EAENITTGCcamAE_GnGn	1246.99	1246.99	-3.20773	2	381778	776.483-792.138	12.941-13.202	7	126.058060,144.074110,168.073970,186.083520,204.092190,366.148230,528.206020	1194.51	1397.59	1600.66	b10:1047.44122;b3:330.12962;b4:444.17255;b5:557.25662;b6:658.3043;b7:759.35198;b8:816.37345;b9:976.4041	y4:436.1497;y5:537.19738;y6:638.24506;y7:751.32913;y8:865.37206;y9:994.41466
I10	I10_0760_QTOF_11663_TrypGluC	0760_QTOF_11663.d	2827-2838	2	AENITTGCcamAE_MGn	1080.93	1080.93	-0.740105	2	85658.9	751.855-757.622	12.531-12.627	6	126.057900,168.070330,186.079680,204.088640,366.138930,528.194660	1065.43	1268.52	NA	b4:428.21402;b6:630.30938;b8:847.3615	y4:436.1497;y5:537.19738;y6:638.24506
I10	I10_0760_QTOF_11663_TrypGluC	0760_QTOF_11663.d	4543-4568	3	GQALLVNSSQPhypWEPhypLQLHVDK_GnGn	923.192	923.182	-10.5613	4	460237	1607.194-1619.152	26.787-26.986	7	126.057100,144.074730,168.072780,186.083460,204.091710,366.147620,528.202290	NA	2594.35	2797.46	b2:186.08735
I10	I10_0760_QTOF_11663_TrypGluC	0760_QTOF_11663.d	4515-4599	5	GQALLVNSSQPhypWEPLQLHVDK_GnGn	919.19	919.183	-7.03886	4	789784	1593.908-1634.278	26.565-27.238	7	126.054250,144.069930,168.065140,186.079540,204.086890,366.133620,528.183220	NA	2578.28	2781.32	b2:186.08735	y11:1377.67039
X24	X24_0760_QTOF_11655_TrypGluC	0760_QTOF_11655.d	2853	1	EAENITTGCcamAE_AA_4P	1115.76	1115.75	-3.76427	3	26140.2	770.785	12.846	9	126.057150,168.063930,186.073940,204.087060,366.137050,498.178390,528.177300,630.221800,762.263060	1194.51	1397.57	NA	b3:330.12962;b5:557.25662	y3:379.12823;y4:436.1497
X24	X24_0760_QTOF_11655_TrypGluC	0760_QTOF_11655.d	3382-3395	2	HCcamSLNENITVPDTK_AA_2P	1172.17	1172.15	-13.0529	3	185913	1045.738-1052.001	17.429-17.533	8	126.060450,168.074780,186.084520,204.091900,366.149160,498.195150,528.206920,630.242650	NA	1830.88	2034	b1:138.06621;b4:498.21296	y2:248.16051;y4:460.24023;y5:559.30865
X24	X24_0760_QTOF_11655_TrypGluC	0760_QTOF_11655.d	3387	1	HCcamSLNENITVPDTK_AA_3P	912.376	912.376	-0.0876831	4	74136	1048.08	17.468	7	168.063310,186.070820,204.085930,366.136270,498.178940,528.204470,630.215320	NA	NA	NA	b1:138.06621;b4:498.21296	y4:460.24023
X24	X24_0760_QTOF_11655_TrypGluC	0760_QTOF_11655.d	3376	1	HCcamSLNENITVPDTK_AA_4P	1260.2	1260.18	-13.8076	3	80475.7	1042.89	17.382	8	168.066730,186.080610,204.089940,366.145090,498.191110,528.209060,630.231390,762.290060	NA	1830.87	2033.93	b1:138.06621;b4:498.21296	y4:460.24023
X24	X24_0760_QTOF_11655_TrypGluC	0760_QTOF_11655.d	4532	1	GQALLVNSSQPhypWEPhypLQLHVDK_AA_4P	1514.66	1514.67	3.30106	3	31986.9	1621.27	27.021	5	168.073940,186.083440,204.087020,498.183260,630.223000	NA	NA	NA	b2:186.08735
X24	X24_0760_QTOF_11655_TrypGluC	0760_QTOF_11655.d	3378	1	HCcamSLNENITVPDTK_AA_3P	1216.18	1216.17	-12.745	3	80765	1043.9	17.398	10	126.054610,144.066880,168.067540,186.077930,204.089240,366.144290,498.186510,528.190570,630.225650,762.278150	NA	1830.86	2033.93	b1:138.06621;b4:498.21296;b5:612.25589	y2:248.16051;y4:460.24023;y5:559.30865
X24	X24_0760_QTOF_11655_TrypGluC	0760_QTOF_11655.d	2987	1	NITVPDTK_AA_3P	969.404	969.402	-2.01155	3	63114.2	840.877	14.015	8	126.057420,168.066310,186.077670,204.089280,366.139710,498.180050,528.191620,630.227760	NA	1090.56	1293.64		y4:460.24023
X24	X24_0760_QTOF_11655_TrypGluC	0760_QTOF_11655.d	3413	1	HCcamSLNENITVPDTK_MA_2P	1050.44	1050.44	0.761585	3	48171.5	1061.38	17.69	9	126.053720,144.058190,168.063580,186.079320,204.085260,366.143930,498.179420,528.196530,630.216600	NA	1830.85	2033.95	b1:138.06621;b4:498.21296	y4:460.24023;y5:559.30865
X24	X24_0760_QTOF_11655_TrypGluC	0760_QTOF_11655.d	4528	1	GQALLVNSSQPhypWEPhypLQLHVDK_AA_4P	1136.26	1136.25	-7.21672	4	35959	1619.44	26.991	7	168.065150,204.080160,366.141280,498.179170,528.196390,630.220160,762.216670	NA	NA	NA	b12:1297.60779;b5:483.29261
X13	X_13_0760_QTOF_11659_TrypGluC	0760_QTOF_11659.d	2901	1	EAENITTGCcamAE_MA_3P	950.04	950.028	-11.9365	3	68208.5	795.933	13.266	9	126.058360,168.066240,186.077270,204.088560,366.144030,498.185940,528.193840,630.229860,762.282360	1194.5	1397.58	1600.67	b5:557.25662;b6:658.3043;b9:976.4041	y2:219.09758;y3:379.12823;y3:379.12823;y6:638.24506
X13	X_13_0760_QTOF_11659_TrypGluC	0760_QTOF_11659.d	2813	1	AENITTGCcamAE_MA_2P	863.003	863	-3.11703	3	84870.2	749.925	12.499	8	126.056790,168.069120,186.081600,204.091960,366.146430,498.190440,528.198750,630.248310	1065.48	1268.54	1471.61	b8:847.3615;b9:918.39862	y5:537.19738;y6:638.24506;y7:751.32913
X13	X_13_0760_QTOF_11659_TrypGluC	0760_QTOF_11659.d	2779	1	GQALLVNSSQPWEPLQLHVDK_MA_5P_2Me	1076.97	1076.99	14.2063	4	26361.7	732.116	12.202	9	126.052670,168.065610,186.076210,204.087330,366.137730,498.176420,528.182330,630.220100,762.299600	NA	NA	NA	b2:186.08735
X13	X_13_0760_QTOF_11659_TrypGluC	0760_QTOF_11659.d	3353	1	HCcamSLNENITVPDTK_AA_2P	879.375	879.366	-10.7805	4	87202.9	1028.11	17.135	7	168.066070,186.078270,204.087940,366.138830,498.182590,528.189990,630.229480	NA	1830.85	NA	b1:138.06621;b3:385.12889;b4:498.21296	y2:248.16051;y4:460.24023
X13	X_13_0760_QTOF_11659_TrypGluC	0760_QTOF_11659.d	4547-4562	2	GQALLVNSSQPhypWEPhypLQLHVDK_AA_4P	1136.26	1136.25	-5.72057	4	81847.5	1612.325-1619.347	26.872-26.989	6	168.070590,186.080320,204.089080,366.142240,498.184450,630.227040	NA	NA	NA	b2:186.08735
X13	X_13_0760_QTOF_11659_TrypGluC	0760_QTOF_11659.d	2897	1	EAENITTGCcamAE_MA_4P	994.047	994.043	-4.04409	3	62206.4	793.842	13.231	8	126.054440,168.066930,186.080470,204.089010,366.146160,498.177280,528.194200,630.228540	1194.53	1397.58	1600.67		y3:379.12823;y3:379.12823;y4:436.1497;y6:638.24506
X13	X_13_0760_QTOF_11659_TrypGluC	0760_QTOF_11659.d	2897	1	AENITTGCcamAE_AA_2P_2Me	994.047	994.055	8.12833	3	62206.4	793.842	13.231	8	126.054440,168.066930,186.080470,204.089010,366.146160,498.177280,528.194200,630.228540	NA	NA	NA		y3:379.12823;y3:379.12823;y4:436.1497;y6:638.24506
X13	X_13_0760_QTOF_11659_TrypGluC	0760_QTOF_11659.d	2811	1	AENITTGCcamAE_AA_3P	1028.74	1028.72	-14.6784	3	34073.1	748.848	12.481	9	126.055430,168.068160,186.076130,204.088770,366.142670,498.183980,528.193410,630.226010,762.300360	1065.45	1268.54	NA		y5:537.19738;y6:638.24506
X13	X_13_0760_QTOF_11659_TrypGluC	0760_QTOF_11659.d	2795	1	AENITTGCcamAE_AA_4P	1072.74	1072.74	-2.23726	3	42687.7	740.482	12.341	9	126.056120,168.063670,186.075990,204.085900,366.138840,498.178940,528.192290,630.221750,762.283380	1065.45	1268.51	1471.64	b9:918.39862	y4:436.1497;y5:537.19738;y6:638.24506
X13	X_13_0760_QTOF_11659_TrypGluC	0760_QTOF_11659.d	2818-2829	2	AENITTGCcamAE_GnGn	788.651	788.647	-5.16073	3	155499	752.523-758.291	12.542-12.638	7	126.056730,144.073760,168.070340,186.082160,204.090280,366.141610,528.199110	1065.45	1268.53	1471.62	b4:428.21402;b7:687.33085;b8:847.3615;b9:918.39862	y1:148.06046;y5:537.19738;y6:638.24506;y7:751.32913
X13	X_13_0760_QTOF_11659_TrypGluC	0760_QTOF_11659.d	3001-3018	2	NITVPDTK_MA_2P	803.677	803.677	0.39817	3	158214	848.215-857.087	14.137-14.285	8	126.053150,168.068340,186.080620,204.097840,366.134770,498.199830,528.194350,630.217810	887.495	1090.54	1293.62		y4:460.24023;y5:559.30865;y6:660.35633
X13	X_13_0760_QTOF_11659_TrypGluC	0760_QTOF_11659.d	3006	1	NITVPDTK_MA_2P	1205	1205.01	7.63478	2	39257	850.813	14.18	7	126.057270,168.064390,186.075580,204.085100,366.141130,498.191450,630.229980	887.48	1090.55	1293.64		y4:460.24023;y5:559.30865
X13	X_13_0760_QTOF_11659_TrypGluC	0760_QTOF_11659.d	2835	1	AENITTGCcamAE_MA_3P	907.018	907.014	-4.13444	3	39139	761.397	12.69	9	126.059650,168.064620,186.077110,204.086290,366.141530,498.176930,528.197130,630.242280,762.266020	1065.44	1268.53	1471.56		y2:219.09758;y3:379.12823;y3:379.12823;y4:436.1497;y5:537.19738;y6:638.24506
X13	X_13_0760_QTOF_11659_TrypGluC	0760_QTOF_11659.d	2891	1	EAENITTGCcamAE_AA_3P	1071.75	1071.74	-5.59838	3	18831.9	790.674	13.178	8	168.066010,186.075830,204.085630,366.138780,498.181130,528.198770,630.209230,762.265090	NA	1397.58	NA		y2:219.09758;y3:379.12823
X13	X_13_0760_QTOF_11659_TrypGluC	0760_QTOF_11659.d	4575	1	GQALLVNSSQPhypWEPhypLQLHVDK_AA_2P	1070.23	1070.23	-2.05563	4	49297.5	1625.61	27.093	7	168.066330,186.077060,204.086850,366.133790,498.175960,528.190630,630.232410	NA	NA	NA	b2:186.08735	y6:739.40976
X13	X_13_0760_QTOF_11659_TrypGluC	0760_QTOF_11659.d	2975	1	NITVPDTK_AA_4P	1013.42	1013.42	-3.25631	3	39130.8	834.59	13.91	8	126.051890,168.065740,186.077310,204.086790,366.137230,498.176390,528.194250,630.217880	887.477	1090.56	NA		y4:460.24023;y6:660.35633
X13	X_13_0760_QTOF_11659_TrypGluC	0760_QTOF_11659.d	2839	1	AENITTGCcamAE_MA_4P	951.036	951.028	-7.66539	3	26441.2	763.488	12.725	9	126.060250,168.064710,186.077900,204.090920,366.146240,498.201950,528.197680,630.224240,762.262750	NA	1268.53	NA		y2:219.09758;y4:436.1497;y5:537.19738;y6:638.24506
X13	X_13_0760_QTOF_11659_TrypGluC	0760_QTOF_11659.d	3003-3019	3	NITVPDTK_GnGn	1093.48	1093.48	-0.548705	2	108033	849.229-857.594	14.154-14.293	6	126.055300,168.071990,186.083100,204.092420,366.148130,528.186210	887.507	1090.57	1293.65		y4:460.24023;y5:559.30865
X13	X_13_0760_QTOF_11659_TrypGluC	0760_QTOF_11659.d	2850-2890	3	EAENITTGCcamAE_AA_4P	1115.76	1115.75	-7.79742	3	154332	769.254-790.166	12.821-13.169	9	126.056610,168.072320,186.083520,204.092430,366.144970,498.191020,528.197020,630.236030,762.266030	1194.5	1397.59	1600.67	b6:658.3043	y5:537.19738;y6:638.24506
X13	X_13_0760_QTOF_11659_TrypGluC	0760_QTOF_11659.d	2889	1	EAENITTGCcamAE_GnGn	1246.99	1246.99	-4.41063	2	58207.4	789.659	13.161	7	126.058410,144.069300,168.071550,186.080900,204.092630,366.146770,498.216430	1194.52	1397.61	NA	b5:557.25662;b6:658.3043
X13	X_13_0760_QTOF_11659_TrypGluC	0760_QTOF_11659.d	2883	1	EAENITTGCcamAE_MA_2P	906.022	906.014	-8.23387	3	63245.3	786.491	13.108	8	126.058110,168.067100,186.080450,204.088050,366.142170,498.190010,528.189010,630.225060	1194.51	1397.58	1600.65	b10:1047.44122;b5:557.25662;b6:658.3043;b8:816.37345;b9:976.4041	y2:219.09758;y3:379.12823;y4:436.1497;y5:537.19738;y6:638.24506
X13	X_13_0760_QTOF_11659_TrypGluC	0760_QTOF_11659.d	2982-3011	2	NITVPDTK_AA_2P	925.391	925.388	-3.39317	3	74443.5	838.265-853.411	13.971-14.224	7	126.059150,168.074660,186.085280,204.093560,366.147590,498.198870,630.230640	887.509	1090.59	1293.68		y4:460.24023
X13	X_13_0760_QTOF_11659_TrypGluC	0760_QTOF_11659.d	4593-4598	2	GQALLVNSSQPhypWEPhypLQLHVDK_GnGn	923.192	923.182	-11.2654	4	130593	1634.214-1636.812	27.237-27.280	5	126.056920,168.063270,186.076520,204.083490,366.125530	NA	2594.26	NA	b2:186.08735
X13	X_13_0760_QTOF_11659_TrypGluC	0760_QTOF_11659.d	2702	1	AENITTGCcamAEHCcamSLNE_AA_P	1187.47	1187.46	-8.50555	3	23939.9	692.008	11.533	9	126.054150,168.069140,186.079900,204.088960,366.144380,498.192630,528.207030,630.233370,762.277020	NA	NA	NA
X13	X_13_0760_QTOF_11659_TrypGluC	0760_QTOF_11659.d	2882-2894	2	EAENITTGCcamAE_GnGn	831.671	831.662	-10.7736	3	156806	785.984-792.258	13.100-13.204	7	126.055810,144.072860,168.071750,186.082630,204.090780,366.143520,528.196270	1194.5	1397.57	1600.66	b10:1047.44122;b5:557.25662;b6:658.3043;b7:759.35198;b8:816.37345;b9:976.4041	y2:219.09758;y4:436.1497;y5:537.19738;y6:638.24506;y7:751.32913
X13	X_13_0760_QTOF_11659_TrypGluC	0760_QTOF_11659.d	4556	1	GQALLVNSSQPhypWEPhypLQLHVDK_AA_4P	1514.67	1514.67	-5.74384	3	40315.4	1616.5	26.942	5	168.067080,204.079400,366.142470,498.159930,630.217590	NA	NA	NA		y6:739.40976
X13	X_13_0760_QTOF_11659_TrypGluC	0760_QTOF_11659.d	2987	1	NITVPDTK_AA_3P	969.406	969.402	-3.67237	3	58757.3	840.864	14.014	8	126.053700,168.065100,186.071720,204.085740,366.136630,498.177630,528.188160,630.220040	887.47	1090.56	1293.62	b1:115.05023	y4:460.24023;y5:559.30865
