## Supplementary Table S5 for "Unexpected arabinosylation after humanization of plant protein *N*-glycosylation"

### Sheet: S5 Quant1
Supplementary Table S5. Depicted are all normalized quantitative values obtained from the MS measurements QEplus031947.raw, QEplus031948.raw, QEplus031950.raw, QEplus031951.raw; Quantitative values for the same glycopeptide in different charge stages were added together. P: Pentose.
Glycopeptide	Peptide	Glycan	EPO_X24_27kDa_Tryp_GluC	EPO_X24_37kDa_Tryp_GluC	EPO_X24_PF_Aniger_27kDa_Tryp_GluC	EPO_X24_PF_Aniger_37kDa_Tryp_GluC	added charge states
EAENITTGCcamAE_MA	EAENITTGCcamAE	MA	NA	1.90148e-06	4.08476e-06	1.53682e-05	2,3
GQALLVNSSQPhypWEPhypLQLHVDK_AA_2P	GQALLVNSSQPhypWEPhypLQLHVDK	AA_2P	NA	0.000164229	NA	NA	4,3
GQALLVNSSQPhypWEPLQLHVDK_AA_4P	GQALLVNSSQPhypWEPLQLHVDK	AA_4P	NA	1.63032e-05	NA	NA	4
GQALLVNSSQPhypWEPhypLQLHVDK_GnA_3P_Me	GQALLVNSSQPhypWEPhypLQLHVDK	GnA_3P_Me	NA	NA	NA	2.91065e-05	4
NITTGCcamAE_AA_3P_2Me	NITTGCcamAE	AA_3P_2Me	NA	6.19539e-07	NA	NA	1
GQALLVNSSQPhypWEPhypLQLHVDK_AA_4P	GQALLVNSSQPhypWEPhypLQLHVDK	AA_4P	NA	8.52415e-05	NA	NA	4,3
NITVPDTK_AA	NITVPDTK	AA	4.43832e-06	2.06378e-05	5.34945e-06	9.45389e-05	3,2
NITVPDTK_AA_4P_4Me	NITVPDTK	AA_4P_4Me	NA	2.06195e-05	NA	5.88879e-06	3
NITVPDTK_GnA	NITVPDTK	GnA	1.44576e-05	1.5563e-05	1.50449e-05	1.33971e-05	3,2
GQALLVNSSQPhypWEPLQLHVDK_GnA_2P_Me	GQALLVNSSQPhypWEPLQLHVDK	GnA_2P_Me	NA	5.45478e-05	NA	NA	4,3
HCcamSLNENITVPDTK_AA_2P_Me	HCcamSLNENITVPDTK	AA_2P_Me	NA	8.64712e-05	NA	2.48484e-05	3
EAENITTGCcamAE_AA_4P_4Me	EAENITTGCcamAE	AA_4P_4Me	NA	3.68412e-06	NA	NA	1
GQALLVNSSQPWEPLQLHVDK_AA_2P	GQALLVNSSQPWEPLQLHVDK	AA_2P	NA	0.000207232	NA	0.000728366	3,4
NITTGCcamAE_AA_P	NITTGCcamAE	AA_P	NA	5.90059e-07	NA	NA	3
GQALLVNSSQPhypWEPhypLQLHVDK_AA_P	GQALLVNSSQPhypWEPhypLQLHVDK	AA_P	NA	1.98092e-05	NA	NA	4
AENITTGCcamAE_GnA	AENITTGCcamAE	GnA	5.7041e-06	5.10533e-06	5.96176e-07	4.82511e-07	3,2
GQALLVNSSQPWEPLQLHVDK_GnGn	GQALLVNSSQPWEPLQLHVDK	GnGn	0.000232064	0.000118079	0.000109852	0.00096343	3,4
AENITTGCcamAE_Man5Gn	AENITTGCcamAE	Man5Gn	NA	NA	NA	NA	3
AENITTGCcamAE_AA_4P_3Me	AENITTGCcamAE	AA_4P_3Me	NA	1.79819e-06	NA	NA	1
HCcamSLNENITVPDTK_GnA	HCcamSLNENITVPDTK	GnA	8.78676e-05	0.000205067	0.000235899	0.000531869	3,2
GQALLVNSSQPhypWEPhypLQLHVDK_GnGn	GQALLVNSSQPhypWEPhypLQLHVDK	GnGn	0.000249274	3.70729e-05	0.000110848	5.89504e-05	3,4
GQALLVNSSQPhypWEPhypLQLHVDK_AA_4P_2Me	GQALLVNSSQPhypWEPhypLQLHVDK	AA_4P_2Me	NA	3.8147e-05	NA	NA	4,3
NITVPDTK_AA_3P_Me	NITVPDTK	AA_3P_Me	NA	7.28232e-06	NA	NA	3
GQALLVNSSQPWEPLQLHVDK_MA_2P	GQALLVNSSQPWEPLQLHVDK	MA_2P	NA	8.92689e-05	NA	0.000180034	4,3
HCcamSLNENITVPDTK_GnA_2P	HCcamSLNENITVPDTK	GnA_2P	NA	4.98374e-05	NA	2.44538e-05	3
AENITTGCcamAE_AA_2P	AENITTGCcamAE	AA_2P	1.43935e-06	NA	NA	NA	1
GQALLVNSSQPWEPLQLHVDK_MGn	GQALLVNSSQPWEPLQLHVDK	MGn	4.47965e-06	NA	NA	NA	3
GQALLVNSSQPWEPLQLHVDK_MA_2P_Me	GQALLVNSSQPWEPLQLHVDK	MA_2P_Me	NA	1.4081e-05	NA	3.16696e-05	3
AENITTGCcamAE_AA_2P_2Me	AENITTGCcamAE	AA_2P_2Me	NA	3.74404e-06	8.403e-07	3.37045e-06	1
NITVPDTK_AA_P_Me	NITVPDTK	AA_P_Me	NA	2.25642e-06	1.38179e-06	1.92621e-06	3
AENITTGCcamAE_GnA_P_Me	AENITTGCcamAE	GnA_P_Me	5.82385e-07	NA	NA	NA	3
HCcamSLNENITVPDTK_MA_2P_Me	HCcamSLNENITVPDTK	MA_2P_Me	NA	5.90806e-05	1.44305e-05	4.0829e-05	3
NITVPDTK_AA_3P	NITVPDTK	AA_3P	5.78397e-06	9.33004e-05	NA	NA	3,2
HCcamSLNENITVPDTK_GnA_2P_2Me	HCcamSLNENITVPDTK	GnA_2P_2Me	NA	NA	NA	3.64826e-05	3
GQALLVNSSQPhypWEPhypLQLHVDK_MA_P	GQALLVNSSQPhypWEPhypLQLHVDK	MA_P	NA	2.22364e-05	NA	NA	3
AENITTGCcamAE_MA	AENITTGCcamAE	MA	NA	NA	2.04976e-06	7.2999e-06	2,3
GQALLVNSSQPWEPLQLHVDK_MA	GQALLVNSSQPWEPLQLHVDK	MA	NA	NA	NA	0.000164814	3
NITVPDTK_MA_P_Me	NITVPDTK	MA_P_Me	NA	4.41565e-06	NA	NA	3
NITVPDTK_GnA_3P	NITVPDTK	GnA_3P	2.83066e-06	NA	NA	NA	2
GQALLVNSSQPWEPLQLHVDK_GnA	GQALLVNSSQPWEPLQLHVDK	GnA	NA	NA	NA	0.00026577	4,3
GQALLVNSSQPWEPLQLHVDK_AA	GQALLVNSSQPWEPLQLHVDK	AA	NA	NA	7.69028e-05	0.00103364	4,3
NITVPDTK_GnA_2P	NITVPDTK	GnA_2P	NA	3.01631e-06	NA	NA	3
HCcamSLNENITVPDTK_AA_3P_2Me	HCcamSLNENITVPDTK	AA_3P_2Me	NA	0.000648721	NA	NA	3
HCcamSLNENITVPDTK_MA_2P	HCcamSLNENITVPDTK	MA_2P	6.38012e-05	0.00105261	6.06694e-05	0.000360414	4,2,3
HCcamSLNENITVPDTK_AA_4P_2Me	HCcamSLNENITVPDTK	AA_4P_2Me	NA	NA	NA	2.79236e-05	3
HCcamSLNENITVPDTK_GnA_P	HCcamSLNENITVPDTK	GnA_P	NA	0.000117109	NA	NA	3
NITTGCcamAE_GnGn	NITTGCcamAE	GnGn	1.04458e-05	NA	2.21034e-07	NA	2,3
NITVPDTK_MA_P	NITVPDTK	MA_P	1.56569e-05	0.000120566	NA	NA	2,3
HCcamSLNENITVPDTK_AA	HCcamSLNENITVPDTK	AA	3.03772e-05	0.00027582	0.000401793	0.00200976	4,2,3
NITTGCcamAE_MGn	NITTGCcamAE	MGn	3.46402e-07	NA	NA	NA	2
HCcamSLNdENITVPDTK_GnGn	HCcamSLNdENITVPDTK	GnGn	NA	0.00133461	NA	NA	3
AENITTGCcamAE_GnGn	AENITTGCcamAE	GnGn	0.000278801	5.54779e-05	2.69519e-05	2.34943e-05	2,3
HCcamSLNENITVPDTK_MA_P_Me	HCcamSLNENITVPDTK	MA_P_Me	NA	6.18479e-05	NA	NA	3
EAENITTGCcamAE_MA_P	EAENITTGCcamAE	MA_P	NA	4.16728e-06	NA	NA	2
HCcamSLNENITVPDTK_MGn	HCcamSLNENITVPDTK	MGn	6.12627e-05	3.66529e-05	0.00012336	0.000221539	2,3
AENITTGCcamAE_AA_3P_2Me	AENITTGCcamAE	AA_3P_2Me	7.49784e-07	1.18924e-05	NA	NA	1
AENITTGCcamAE_MA_3P	AENITTGCcamAE	MA_3P	NA	3.24532e-06	NA	NA	1
HCcamSLNENITVPDTK_MA_3P	HCcamSLNENITVPDTK	MA_3P	NA	8.60214e-05	NA	NA	3
AENITTGCcamAE_AA_2P_Me	AENITTGCcamAE	AA_2P_Me	NA	NA	NA	NA	1
HCcamSLNdENITVPDTK_MA_2P_2Me	HCcamSLNdENITVPDTK	MA_2P_2Me	NA	0.000421927	NA	NA	3
HCcamSLNENITVPDTK_AA_3P	HCcamSLNENITVPDTK	AA_3P	2.65223e-05	0.000228676	NA	3.0211e-05	3,4,1
GQALLVNSSQPhypWEPLQLHVDK_GnA_3P_Me	GQALLVNSSQPhypWEPLQLHVDK	GnA_3P_Me	NA	0.00011502	NA	0.000307393	4,3
GQALLVNSSQPWEPLQLHVDK_AA_P	GQALLVNSSQPWEPLQLHVDK	AA_P	NA	5.45478e-05	NA	NA	3,4
AENITTGCcamAE_AA_4P_4Me	AENITTGCcamAE	AA_4P_4Me	NA	6.14157e-06	NA	1.1263e-06	1
NITVPDTK_AA_5P	NITVPDTK	AA_5P	NA	9.39649e-06	NA	NA	3
AENITTGCcamAE_AA	AENITTGCcamAE	AA	NA	NA	5.94947e-07	NA	3,2
EAENITTGCcamAE_MA_2P_2Me	EAENITTGCcamAE	MA_2P_2Me	NA	1.00277e-05	NA	5.50298e-06	3,2
AENITTGCcamAE_AA_P_Me	AENITTGCcamAE	AA_P_Me	NA	NA	9.19789e-07	4.96131e-06	3,1
GQALLVNSSQPWEPLQLHVDK_AA_3P_2Me	GQALLVNSSQPWEPLQLHVDK	AA_3P_2Me	NA	8.25749e-05	NA	NA	3,4
GQALLVNSSQPWEPLQLHVDK_MA_2P_2Me	GQALLVNSSQPWEPLQLHVDK	MA_2P_2Me	NA	NA	NA	NA	3
EAENITTGCcamAE_AA_2P	EAENITTGCcamAE	AA_2P	NA	NA	NA	NA	1
EAENITTGCcamAE_GnA_2P	EAENITTGCcamAE	GnA_2P	NA	NA	NA	NA	1
NITVPDTK_GnA_3P_2Me	NITVPDTK	GnA_3P_2Me	8.06228e-06	NA	NA	NA	3
EAENITTGCcamAE_AA_4P_2Me	EAENITTGCcamAE	AA_4P_2Me	NA	NA	NA	1.46895e-06	1
HCcamSLNENITVPDTK_AA_5P	HCcamSLNENITVPDTK	AA_5P	NA	1.91597e-05	NA	NA	1
GQALLVNSSQPhypWEPhypLQLHVDK_MGn	GQALLVNSSQPhypWEPhypLQLHVDK	MGn	5.82509e-06	NA	NA	NA	3
HCcamSLNENITVPDTK_MA_P	HCcamSLNENITVPDTK	MA_P	6.11542e-05	0.00134257	NA	NA	3,2,4
EAENITTGCcamAE_GnA	EAENITTGCcamAE	GnA	2.14916e-06	3.58356e-06	2.65776e-06	5.08009e-06	2,3
HCcamSLNENITVPDTK_MA_2P_2Me	HCcamSLNENITVPDTK	MA_2P_2Me	1.72855e-05	1.18192e-05	2.96304e-05	0.000181201	3,4
GQALLVNSSQPhypWEPLQLHVDK_AA_2P	GQALLVNSSQPhypWEPLQLHVDK	AA_2P	NA	5.16738e-05	NA	2.91065e-05	4,3
NITVPDTK_AA_2P	NITVPDTK	AA_2P	1.64114e-05	2.05622e-05	7.39188e-06	2.12303e-05	3,2
NITVPDTK_AA_2P_2Me	NITVPDTK	AA_2P_2Me	NA	2.13658e-05	1.24259e-05	2.53804e-05	3
HCcamSLNENITVPDTK_GnA_P_Me	HCcamSLNENITVPDTK	GnA_P_Me	NA	2.27792e-05	NA	1.63489e-05	3
GQALLVNSSQPhypWEPhypLQLHVDK_MA_2P_Me	GQALLVNSSQPhypWEPhypLQLHVDK	MA_2P_Me	NA	1.09791e-05	NA	NA	3
AENITTGCcamAE_AA_5P_2Me	AENITTGCcamAE	AA_5P_2Me	NA	1.76312e-06	NA	NA	1
GQALLVNSSQPWEPLQLHVDK_AA_4P_4Me	GQALLVNSSQPWEPLQLHVDK	AA_4P_4Me	NA	NA	NA	1.96333e-05	4
HCcamSLNENITVPDTK_AA_4P	HCcamSLNENITVPDTK	AA_4P	NA	0.000213209	NA	NA	3
GQALLVNSSQPhypWEPLQLHVDK_GnA_P_Me	GQALLVNSSQPhypWEPLQLHVDK	GnA_P_Me	NA	NA	NA	NA	3
AENITTGCcamAE_MA_2P	AENITTGCcamAE	MA_2P	2.87548e-06	NA	1.15125e-06	NA	3,2
HCcamSLNdENITVPDTK_GnA_3P_2Me	HCcamSLNdENITVPDTK	GnA_3P_2Me	NA	0.00195309	NA	NA	3
NITTGCcamAE_GnA_2P_2Me	NITTGCcamAE	GnA_2P_2Me	NA	6.04322e-06	NA	NA	4
GQALLVNSSQPhypWEPLQLHVDK_AA_3P	GQALLVNSSQPhypWEPLQLHVDK	AA_3P	NA	4.10942e-05	NA	NA	4,3
HCcamSLNENITVPDTK_Man5Gn	HCcamSLNENITVPDTK	Man5Gn	NA	NA	1.33016e-05	4.59762e-05	3
NITVPDTK_AA_P	NITVPDTK	AA_P	7.03435e-06	7.18421e-05	NA	NA	2,3
HCcamSLNENITVPDTK_GnGn	HCcamSLNENITVPDTK	GnGn	0.00256188	0.00144387	0.00106263	0.00172566	3,4,2
AENITTGCcamAE_MGn	AENITTGCcamAE	MGn	6.48603e-06	NA	2.14656e-06	NA	2,3
EAENITTGCcamAE_MA_2P	EAENITTGCcamAE	MA_2P	NA	1.13626e-05	NA	5.31166e-06	1
GQALLVNSSQPWEPLQLHVDK_AA_3P	GQALLVNSSQPWEPLQLHVDK	AA_3P	NA	0.000215	NA	NA	3,4
NITVPDTK_AA_4P_2Me	NITVPDTK	AA_4P_2Me	NA	1.89165e-05	NA	NA	3
NITVPDTK_MGn	NITVPDTK	MGn	1.811e-05	4.85826e-06	1.94184e-05	3.35828e-06	2,3
EAENITTGCcamAE_AA_5P_2Me	EAENITTGCcamAE	AA_5P_2Me	NA	9.10452e-07	NA	5.81546e-07	1
HCcamSLNdENITVPDTK_MA_2P	HCcamSLNdENITVPDTK	MA_2P	NA	1.90019e-05	NA	NA	3
EAENITTGCcamAE_AA	EAENITTGCcamAE	AA	NA	NA	2.79742e-06	NA	1
EAENITTGCcamAE_AA_2P_2Me	EAENITTGCcamAE	AA_2P_2Me	NA	1.80855e-06	NA	3.62947e-06	1
HCcamSLNENITVPDTK_MA	HCcamSLNENITVPDTK	MA	1.18219e-05	0.000120189	0.000216714	0.000848516	3,2
HCcamSLNdENITVPDTK_GnA_2P	HCcamSLNdENITVPDTK	GnA_2P	NA	5.26267e-05	NA	NA	3
HCcamSLNdENITVPDTK_AA	HCcamSLNdENITVPDTK	AA	NA	NA	NA	0.00181855	3
EAENITTGCcamAEHCcamSLNE_AA_2P_2Me	EAENITTGCcamAEHCcamSLNE	AA_2P_2Me	NA	NA	NA	1.75285e-05	1
EAENITTGCcamAE_AA_3P	EAENITTGCcamAE	AA_3P	6.3077e-07	NA	NA	NA	1
EAENITTGCcamAE_MGn	EAENITTGCcamAE	MGn	2.87891e-06	NA	1.44094e-06	1.46016e-06	2,3
AENITTGCcamAE_AA_4P_2Me	AENITTGCcamAE	AA_4P_2Me	NA	5.67022e-06	NA	NA	1
AENITTGCcamAE_AA_3P	AENITTGCcamAE	AA_3P	1.2136e-06	NA	NA	NA	1
NITVPDTK_MA_2P_2Me	NITVPDTK	MA_2P_2Me	NA	5.75026e-05	NA	1.57765e-05	2,3
AENITTGCcamAE_MA_2P_2Me	AENITTGCcamAE	MA_2P_2Me	1.58834e-06	6.61772e-06	1.31448e-06	4.80586e-06	3,2
NITTGCcamAE_AA_4P	NITTGCcamAE	AA_4P	NA	6.80739e-06	NA	NA	1
GQALLVNSSQPhypWEPhypLQLHVDK_AA_3P	GQALLVNSSQPhypWEPhypLQLHVDK	AA_3P	NA	0.000157	NA	NA	4,3
HCcamSLNENITVPDTK_AA_2P	HCcamSLNENITVPDTK	AA_2P	7.22063e-05	0.000346258	5.60356e-05	0.00037978	3,4
AENITTGCcamAE_AA_3P_Me	AENITTGCcamAE	AA_3P_Me	NA	NA	NA	NA	1
NITVPDTK_GnGn	NITVPDTK	GnGn	0.000616542	0.000136072	0.000140207	7.77875e-05	3,2
AENITTGCcamAE_MA_P	AENITTGCcamAE	MA_P	1.24335e-06	2.4366e-05	NA	NA	2,3
HCcamSLNENITVPDTK_AA_4P_4Me	HCcamSLNENITVPDTK	AA_4P_4Me	NA	5.1208e-05	NA	3.09768e-05	3
AENITTGCcamAE_GnA_P	AENITTGCcamAE	GnA_P	NA	2.24316e-06	NA	NA	3
HCcamSLNENITVPDTK_AA_P_Me	HCcamSLNENITVPDTK	AA_P_Me	NA	4.51536e-05	NA	5.48006e-05	3
AENITTGCcamAEHCcamSLNE_GnA_2P_Me	AENITTGCcamAEHCcamSLNE	GnA_2P_Me	NA	3.9013e-06	NA	NA	1
GQALLVNSSQPhypWEPhypLQLHVDK_MA	GQALLVNSSQPhypWEPhypLQLHVDK	MA	NA	NA	NA	NA	3
HCcamSLNENITVPDTK_AA_3P_Me	HCcamSLNENITVPDTK	AA_3P_Me	NA	3.65637e-05	NA	NA	3
NITVPDTK_MA_2P_Me	NITVPDTK	MA_2P_Me	NA	3.92699e-06	NA	NA	3
NITVPDTK_MA	NITVPDTK	MA	NA	9.289e-06	2.95956e-05	3.43461e-05	3,2
GQALLVNSSQPhypWEPhypLQLHVDK_GnA	GQALLVNSSQPhypWEPhypLQLHVDK	GnA	NA	NA	NA	1.75576e-05	3
NITVPDTK_AA_2P_Me	NITVPDTK	AA_2P_Me	NA	5.13712e-06	NA	NA	3
NITVPDTK_AA_4P	NITVPDTK	AA_4P	NA	1.9476e-05	NA	NA	3
GQALLVNSSQPhypWEPLQLHVDK_GnGn	GQALLVNSSQPhypWEPLQLHVDK	GnGn	8.40076e-05	NA	2.23739e-05	NA	4,3
GQALLVNSSQPWEPLQLHVDK_AA_2P_2Me	GQALLVNSSQPWEPLQLHVDK	AA_2P_2Me	NA	NA	NA	0.000290656	3,4
HCcamSLNENITVPDTK_AA_P	HCcamSLNENITVPDTK	AA_P	4.25059e-05	0.000754834	NA	NA	3,4
AENITTGCcamAE_MA_P_Me	AENITTGCcamAE	MA_P_Me	NA	3.02074e-06	NA	1.17742e-06	3
GQALLVNSSQPhypWEPhypLQLHVDK_MA_2P	GQALLVNSSQPhypWEPhypLQLHVDK	MA_2P	NA	2.43839e-05	NA	2.74436e-05	4,3
GQALLVNSSQPhypWEPhypLQLHVDK_AA	GQALLVNSSQPhypWEPhypLQLHVDK	AA	NA	1.43181e-05	NA	NA	4,3
NITVPDTK_GnA_2P_2Me	NITVPDTK	GnA_2P_2Me	NA	4.00315e-06	4.57116e-06	4.7272e-06	3
GQALLVNSSQPWEPLQLHVDK_AA_4P_2Me	GQALLVNSSQPWEPLQLHVDK	AA_4P_2Me	NA	7.19091e-05	NA	7.85158e-05	3,4
GQALLVNSSQPWEPLQLHVDK_AA_4P	GQALLVNSSQPWEPLQLHVDK	AA_4P	NA	0.000139038	NA	0.000126525	4,3
HCcamSLNENITVPDTK_AA_2P_2Me	HCcamSLNENITVPDTK	AA_2P_2Me	NA	0.000169054	6.15186e-05	0.000472278	4,3
EAENITTGCcamAE_GnGn	EAENITTGCcamAE	GnGn	0.000126076	2.92897e-05	2.14173e-05	4.4488e-05	2,3
GQALLVNSSQPhypWEPLQLHVDK_GnA_3P_3Me	GQALLVNSSQPhypWEPLQLHVDK	GnA_3P_3Me	NA	NA	NA	0.000121596	4
NITVPDTK_MA_2P	NITVPDTK	MA_2P	NA	4.92085e-05	6.48933e-06	9.86978e-06	3
NITVPDTK_AA_3P_2Me	NITVPDTK	AA_3P_2Me	3.77294e-06	0.000119714	NA	NA	3,2
