## Supplementary Table S6 for "Unexpected arabinosylation after humanization of plant protein *N*-glycosylation"

### Sheet: S6 Quant2
Supplementary Table S6. Depicted are all normalized quantitative values obtained from the MS measurements QEplus032229.raw, QEplus032230.raw, QEplus032231.raw, QEplus032232.raw, QEplus032234.raw, QEplus032235.raw, QEplus032236.raw, QEplus032237.raw; Quantitative values for the same glycopeptide in different charge stages were added together. P: pentose.
Glycopeptide	Peptide	Glycan	EPO_X24_PF_Aniger_27kDa_Tryp_GluC	EPO_X24_PF_Aniger_27kDa_Tryp_GluC__NOT_digested	EPO_X24_PF_Aniger_37kDa_Tryp_GluC	EPO_X24_PF_Aniger_37kDa_Tryp_GluC__NOT_digested	EPO_X24_PF_rec_27kDa_Tryp_GluC	EPO_X24_PF_rec_27kDa_Tryp_GluC_NOT_digested	EPO_X24_PF_rec_37kDa_Tryp_GluC	EPO_X24_PF_rec_37kDa_Tryp_GluC_NOT_digested	added charge states
GQALLVNSSQPWEPLQLHVDK_AA_2P_2Me	GQALLVNSSQPWEPLQLHVDK	AA_2P_2Me	NA	NA	NA	NA	NA	NA	7.51417e-05	NA	3
HCcamSLNENITVPDTK_AA_3P	HCcamSLNENITVPDTK	AA_3P	NA	NA	NA	0.000125513	NA	2.54369e-05	3.15003e-05	0.000286303	4,3
HCcamSLNENITVPDTK_AA_2P_Me	HCcamSLNENITVPDTK	AA_2P_Me	NA	NA	NA	NA	NA	3.79411e-05	3.03423e-05	0.000158873	3
NITVPDTK_AA_3P_2Me	NITVPDTK	AA_3P_2Me	NA	NA	NA	2.06263e-05	NA	NA	NA	5.76254e-06	3
NITVPDTK_MA_2P	NITVPDTK	MA_2P	NA	NA	NA	1.14372e-05	NA	NA	1.88771e-06	3.70379e-06	3
GQALLVNSSQPWEPLQLHVDK_AA_4P	GQALLVNSSQPWEPLQLHVDK	AA_4P	NA	NA	NA	0.000124958	NA	2.24688e-05	NA	0.000227642	4,3
EAENITTGCcamAE_MA	EAENITTGCcamAE	MA	NA	NA	4.82702e-06	NA	NA	NA	NA	NA	2
GQALLVNSSQPhypWEPLQLHVDK_MA_2P_Me	GQALLVNSSQPhypWEPLQLHVDK	MA_2P_Me	NA	NA	NA	NA	NA	4.66745e-05	NA	NA	3
HCcamSLNENITVPDTK_AA_2P	HCcamSLNENITVPDTK	AA_2P	NA	NA	NA	0.00013792	2.85851e-05	4.23948e-06	0.000550911	7.29297e-05	3,4
HCcamSLNENITVPDTK_GnA_P	HCcamSLNENITVPDTK	GnA_P	NA	NA	NA	NA	NA	9.33506e-06	NA	2.58852e-05	3
NITVPDTK_AA_P	NITVPDTK	AA_P	NA	NA	NA	5.72635e-05	NA	8.88837e-07	NA	4.04144e-06	3,2
GQALLVNSSQPWEPLQLHVDK_AA_4P_2Me	GQALLVNSSQPWEPLQLHVDK	AA_4P_2Me	NA	NA	NA	1.92871e-05	NA	NA	3.1963e-05	7.53837e-05	4,3
GQALLVNSSQPhypWEPhypLQLHVDK_AA_2P	GQALLVNSSQPhypWEPhypLQLHVDK	AA_2P	NA	NA	NA	NA	NA	NA	NA	5.37503e-05	3
GQALLVNSSQPhypWEPLQLHVDK_MA_6P_2Me	GQALLVNSSQPhypWEPLQLHVDK	MA_6P_2Me	NA	NA	NA	2.97226e-05	NA	NA	NA	NA	3
HCcamSLNENITVPDTK_AA_4P_2Me	HCcamSLNENITVPDTK	AA_4P_2Me	NA	NA	NA	NA	NA	NA	6.07224e-05	2.54268e-05	3
HCcamSLNdENITVPDTK_GnA_P	HCcamSLNdENITVPDTK	GnA_P	NA	NA	NA	NA	NA	NA	2.812e-05	NA	3
GQALLVNSSQPWEPLQLHVDK_AA_2P	GQALLVNSSQPWEPLQLHVDK	AA_2P	1.7324e-05	NA	NA	0.00015652	NA	8.11944e-05	0.000259701	0.000364601	4,3
GQALLVNSSQPWEPLQLHVDK_MA_2P_Me	GQALLVNSSQPWEPLQLHVDK	MA_2P_Me	NA	NA	NA	2.96477e-05	NA	NA	NA	NA	3
HCcamSLNdENITVPDTK_AA_4P_2Me	HCcamSLNdENITVPDTK	AA_4P_2Me	NA	NA	NA	4.10387e-05	NA	NA	NA	NA	3
HCcamSLNENITVPDTK_MA_2P_2Me	HCcamSLNENITVPDTK	MA_2P_2Me	NA	NA	NA	7.2212e-05	NA	1.62376e-05	0.000183754	8.37012e-05	3
GQALLVNSSQPWEPLQLHVDK_MA	GQALLVNSSQPWEPLQLHVDK	MA	1.94222e-05	NA	NA	2.5813e-05	NA	NA	NA	NA	3
NITVPDTK_AA_2P	NITVPDTK	AA_2P	3.50916e-06	NA	3.6494e-06	1.92418e-05	NA	4.63048e-06	3.21332e-06	2.50303e-05	3,2
HCcamSLNENITVPDTK_AA	HCcamSLNENITVPDTK	AA	NA	NA	NA	0.000122908	1.5174e-05	1.13861e-05	0.0022049	4.63811e-05	2,3
HCcamSLNENITVPDTK_AA_3P_3Me	HCcamSLNENITVPDTK	AA_3P_3Me	NA	NA	NA	NA	NA	NA	NA	3.30195e-05	3
HCcamSLNENITVPDTK_GnA	HCcamSLNENITVPDTK	GnA	3.08494e-05	NA	NA	7.4655e-05	3.29609e-05	2.91486e-05	0.000238481	3.93157e-05	3,2
NITVPDTK_AA_4P	NITVPDTK	AA_4P	NA	NA	NA	NA	NA	NA	NA	2.05016e-06	3
NITVPDTK_MA_P	NITVPDTK	MA_P	NA	NA	NA	1.2764e-05	NA	2.89713e-06	NA	1.47179e-05	2,3
HCcamSLNENITVPDTK_MA_P	HCcamSLNENITVPDTK	MA_P	NA	NA	NA	0.00012825	NA	6.53413e-05	NA	3.50566e-05	3,2,1
GQALLVNSSQPhypWEPhypLQLHVDK_AA	GQALLVNSSQPhypWEPhypLQLHVDK	AA	NA	NA	NA	NA	NA	NA	3.32236e-05	NA	3
HCcamSLNENITVPDTK_AA_3P_2Me	HCcamSLNENITVPDTK	AA_3P_2Me	NA	NA	NA	9.13639e-05	NA	1.28081e-05	NA	0.000135805	3
EAENITTGCcamAE_MGn	EAENITTGCcamAE	MGn	NA	NA	2.1249e-06	NA	NA	NA	NA	NA	2
GQALLVNSSQPhypWEPhypLQLHVDK_AA_P	GQALLVNSSQPhypWEPhypLQLHVDK	AA_P	NA	NA	NA	2.54859e-05	NA	NA	NA	NA	1
EAENITTGCcamAE_MA_2P	EAENITTGCcamAE	MA_2P	NA	NA	1.11293e-06	3.06781e-06	NA	NA	NA	NA	1
HCcamSLNdENITVPDTK_GnA_2P_Me	HCcamSLNdENITVPDTK	GnA_2P_Me	NA	NA	NA	0.000128575	NA	NA	NA	NA	3
GQALLVNSSQPWEPLQLHVDK_AA_3P	GQALLVNSSQPWEPLQLHVDK	AA_3P	NA	NA	NA	0.000216583	NA	4.49097e-05	NA	0.000369568	3,4
GQALLVNSSQPWEPLQLHVDK_MA_2P_2Me	GQALLVNSSQPWEPLQLHVDK	MA_2P_2Me	NA	NA	NA	3.13048e-05	NA	2.27364e-05	NA	NA	3
GQALLVNSSQPhypWEPLQLHVDK_GnGn	GQALLVNSSQPhypWEPLQLHVDK	GnGn	1.64827e-05	0.000138543	NA	NA	2.4343e-05	7.15072e-05	3.40879e-05	NA	4,3
HCcamSLNENITVPDTK_AA_3P_Me	HCcamSLNENITVPDTK	AA_3P_Me	NA	NA	NA	NA	NA	1.22737e-05	NA	7.52633e-05	3
HCcamSLNdENITVPDTK_GnA_3P_2Me	HCcamSLNdENITVPDTK	GnA_3P_2Me	NA	NA	NA	NA	NA	NA	NA	1.6158e-05	4
GQALLVNSSQPWEPLQLHVDK_AA_P	GQALLVNSSQPWEPLQLHVDK	AA_P	NA	NA	NA	0.000191227	NA	NA	NA	NA	3
AENITTGCcamAE_AA	AENITTGCcamAE	AA	NA	NA	2.43998e-06	NA	5.43201e-07	NA	1.58177e-06	NA	3,2
GQALLVNSSQPWEPLQLHVDK_MM	GQALLVNSSQPWEPLQLHVDK	MM	NA	NA	NA	NA	NA	2.51923e-05	NA	NA	3
NITVPDTK_MGn	NITVPDTK	MGn	1.0852e-05	NA	NA	NA	NA	1.61785e-06	NA	NA	2
HCcamSLNENITVPDTK_AA_P_Me	HCcamSLNENITVPDTK	AA_P_Me	NA	NA	NA	0.0012508	NA	1.04766e-05	6.40403e-05	3.15052e-05	3,2
GQALLVNSSQPWEPLQLHVDK_MA_P	GQALLVNSSQPWEPLQLHVDK	MA_P	NA	NA	NA	5.2121e-05	NA	NA	NA	1.92954e-05	3
GQALLVNSSQPWEPLQLHVDK_AA	GQALLVNSSQPWEPLQLHVDK	AA	0.000119053	NA	NA	0.000103427	6.5512e-05	NA	0.000324298	NA	3,4
GQALLVNSSQPhypWEPhypLQLHVDK_MA_2P	GQALLVNSSQPhypWEPhypLQLHVDK	MA_2P	NA	NA	NA	3.00679e-05	NA	NA	NA	NA	3
HCcamSLNENITVPDTK_MA	HCcamSLNENITVPDTK	MA	2.71088e-05	NA	NA	8.89614e-05	6.43096e-05	NA	0.000766472	9.26032e-06	3,2
GQALLVNSSQPhypWEPLQLHVDK_GnA_3P_3Me	GQALLVNSSQPhypWEPLQLHVDK	GnA_3P_3Me	NA	NA	NA	NA	NA	NA	7.51417e-05	NA	3
HCcamSLNdENITVPDTK_AA_2P	HCcamSLNdENITVPDTK	AA_2P	NA	NA	NA	NA	NA	5.84875e-05	NA	3.37415e-05	3
GQALLVNSSQPWEPLQLHVDK_GnGn	GQALLVNSSQPWEPLQLHVDK	GnGn	0.000287915	0.000720098	NA	0.000284701	0.00025735	0.00112098	0.000358283	8.59117e-05	3,4
EAENITTGCcamAE_AA_2P	EAENITTGCcamAE	AA_2P	NA	NA	NA	1.23257e-06	NA	NA	NA	NA	1
HCcamSLNENITVPDTK_Man5Gn	HCcamSLNENITVPDTK	Man5Gn	NA	NA	NA	NA	NA	NA	4.17115e-05	NA	3
GQALLVNSSQPWEPLQLHVDK_AA_3P_2Me	GQALLVNSSQPWEPLQLHVDK	AA_3P_2Me	NA	NA	NA	2.76052e-05	NA	NA	NA	0.000133158	4,3
NITVPDTK_GnA	NITVPDTK	GnA	1.20883e-05	NA	1.02029e-05	NA	NA	NA	NA	NA	1,3,2
NITVPDTK_MA_2P_2Me	NITVPDTK	MA_2P_2Me	NA	NA	NA	1.74603e-05	NA	NA	1.37058e-06	3.42873e-06	2,3
HCcamSLNENITVPDTK_GnA_P_Me	HCcamSLNENITVPDTK	GnA_P_Me	NA	NA	NA	NA	NA	5.56361e-06	1.46702e-05	NA	3
HCcamSLNENITVPDTK_GnA_2P	HCcamSLNENITVPDTK	GnA_2P	NA	NA	NA	1.12027e-05	NA	NA	NA	NA	3
EAENITTGCcamAE_MA_P	EAENITTGCcamAE	MA_P	NA	NA	NA	NA	NA	6.56795e-07	NA	1.29087e-06	2
GQALLVNSSQPhypWEPhypLQLHVDK_AA_3P	GQALLVNSSQPhypWEPhypLQLHVDK	AA_3P	NA	NA	NA	4.85603e-05	NA	NA	NA	4.75258e-05	3
EAENITTGCcamAE_GnA	EAENITTGCcamAE	GnA	NA	NA	2.83823e-06	NA	NA	NA	NA	NA	2
GQALLVNSSQPWEPLQLHVDK_GnA	GQALLVNSSQPWEPLQLHVDK	GnA	NA	NA	NA	3.33491e-05	NA	NA	3.29611e-05	NA	3
EAENITTGCcamAE_MA_2P_2Me	EAENITTGCcamAE	MA_2P_2Me	NA	NA	NA	1.21457e-06	NA	NA	NA	NA	1
AENITTGCcamAE_GnGn	AENITTGCcamAE	GnGn	8.39852e-06	NA	1.89129e-06	8.12968e-06	4.92076e-06	NA	3.61478e-06	1.03459e-06	3,2
HCcamSLNENITVPDTK_MGn	HCcamSLNENITVPDTK	MGn	NA	NA	NA	NA	8.7623e-06	1.1961e-05	3.02059e-05	NA	3
HCcamSLNENITVPDTK_AA_P	HCcamSLNENITVPDTK	AA_P	NA	NA	NA	0.000355104	NA	NA	NA	0.000122568	3
GQALLVNSSQPhypWEPLQLHVDK_AA_3P_Me	GQALLVNSSQPhypWEPLQLHVDK	AA_3P_Me	NA	NA	NA	5.47463e-05	NA	NA	NA	NA	3
GQALLVNSSQPhypWEPhypLQLHVDK_GnGn	GQALLVNSSQPhypWEPhypLQLHVDK	GnGn	3.44787e-05	NA	NA	NA	3.09017e-05	7.25578e-05	5.85e-05	NA	3
AENITTGCcamAE_MA_2P	AENITTGCcamAE	MA_2P	NA	NA	NA	3.33984e-06	NA	NA	NA	1.16788e-06	2
AENITTGCcamAE_MA	AENITTGCcamAE	MA	NA	NA	3.64352e-07	NA	6.6103e-07	NA	9.94382e-07	NA	2
AENITTGCcamAE_MA_2P_Me	AENITTGCcamAE	MA_2P_Me	NA	NA	NA	9.47255e-07	NA	NA	NA	5.96368e-07	2
HCcamSLNENITVPDTK_MA_P_Me	HCcamSLNENITVPDTK	MA_P_Me	NA	NA	NA	2.7892e-05	NA	3.8468e-05	NA	7.3603e-05	3
GQALLVNSSQPhypWEPLQLHVDK_AA_4P_Me	GQALLVNSSQPhypWEPLQLHVDK	AA_4P_Me	NA	NA	NA	3.99024e-05	NA	NA	NA	NA	3
HCcamSLNENITVPDTK_AA_2P_2Me	HCcamSLNENITVPDTK	AA_2P_2Me	NA	NA	NA	3.65591e-05	1.35329e-05	NA	0.000463615	2.86043e-05	3
HCcamSLNENITVPDTK_AA_4P_Me	HCcamSLNENITVPDTK	AA_4P_Me	NA	NA	NA	NA	NA	NA	NA	1.7966e-05	3
NITVPDTK_AA_3P_3Me	NITVPDTK	AA_3P_3Me	NA	NA	NA	NA	NA	1.5009e-05	NA	NA	3
NITVPDTK_AA_4P_2Me	NITVPDTK	AA_4P_2Me	NA	NA	NA	3.83586e-06	NA	9.20832e-06	NA	NA	3
NITVPDTK_MA	NITVPDTK	MA	2.25109e-05	NA	5.58002e-06	1.75126e-05	6.72816e-06	NA	7.7841e-06	NA	2,3
AENITTGCcamAE_MA_2P_2Me	AENITTGCcamAE	MA_2P_2Me	NA	NA	NA	1.25418e-06	NA	NA	NA	NA	2
HCcamSLNENITVPDTK_GnGn	HCcamSLNENITVPDTK	GnGn	0.000131895	0.000277428	NA	0.000330961	5.73065e-05	0.000860792	0.00156377	0.000171551	2,3
NITVPDTK_AA	NITVPDTK	AA	3.33901e-05	NA	1.12933e-05	2.33161e-05	8.63039e-06	NA	1.85034e-05	1.57541e-06	2,3
NITVPDTK_GnGn	NITVPDTK	GnGn	3.0226e-06	1.78018e-05	1.38805e-05	5.78595e-05	3.52912e-05	4.54235e-05	1.81921e-05	9.29728e-06	2,3
HCcamSLNdENITVPDTK_AA	HCcamSLNdENITVPDTK	AA	NA	NA	NA	0.000122908	NA	NA	NA	NA	3
HCcamSLNdENITVPDTK_AA_3P	HCcamSLNdENITVPDTK	AA_3P	NA	NA	NA	NA	NA	NA	NA	1.60449e-05	3
NITVPDTK_AA_3P	NITVPDTK	AA_3P	NA	NA	NA	1.93397e-05	NA	NA	NA	9.45243e-06	3,2
NITVPDTK_AA_3P_Me	NITVPDTK	AA_3P_Me	NA	NA	NA	2.70827e-05	NA	NA	NA	NA	3
HCcamSLNENITVPDTK_MA_2P	HCcamSLNENITVPDTK	MA_2P	NA	NA	NA	0.000179993	3.09203e-05	4.68222e-05	0.000486126	0.00024987	3,2
NITVPDTK_AA_2P_2Me	NITVPDTK	AA_2P_2Me	3.60382e-06	NA	NA	5.12697e-06	NA	NA	2.83409e-06	NA	3
AENITTGCcamAE_AA_P	AENITTGCcamAE	AA_P	NA	NA	NA	1.1558e-06	NA	NA	NA	NA	1
HCcamSLNENITVPDTK_AA_4P_4Me	HCcamSLNENITVPDTK	AA_4P_4Me	NA	NA	NA	NA	NA	NA	2.8094e-05	NA	3
EAENITTGCcamAE_GnGn	EAENITTGCcamAE	GnGn	9.8845e-06	NA	1.26324e-05	9.49429e-06	NA	NA	5.69665e-06	NA	3,2
GQALLVNSSQPWEPLQLHVDK_MA_2P	GQALLVNSSQPWEPLQLHVDK	MA_2P	NA	NA	NA	0.000208338	NA	6.96702e-05	8.12915e-05	0.000161268	3,4
HCcamSLNENITVPDTK_MA_2P_Me	HCcamSLNENITVPDTK	MA_2P_Me	NA	NA	NA	NA	NA	2.9362e-05	3.92006e-05	1.34576e-05	3
